# Genomic evidence for a hybrid origin of the yeast opportunistic pathogen *Candida albicans*

**DOI:** 10.1101/813436

**Authors:** Verónica Mixão, Toni Gabaldón

## Abstract

Opportunistic yeast pathogens are of increasing medical concern. *Candida albicans*, the species with the highest incidence, is a natural commensal of humans that can adopt a pathogenic behaviour. This species is highly heterozygous, is an obligate diploid, and cannot undergo meiosis, adopting instead a parasexual cycle. The origin of these traits is unknown and we hypothesize they could result from ancestral hybridization. We tested this idea by analyzing available genomes of *C. albicans* isolates and comparing them to those of hybrid and non-hybrid strains of other *Candida* species. Our results show compelling evidence that *C. albicans* is an evolved hybrid, with levels and patterns of ancestral heterozygosity that cannot be fully explained under the paradigm of vertical evolution. Although the level of inferred divergence between the putative parental lineages (2.8%) is not clearly beyond current species boundaries in Saccharomycotina, we show here that all analyzed *C. albicans* strains derive from a single hybrid ancestor, which diverged by extensive loss of heterozygosis. This finding has important implications for our understanding of *C. albicans* evolution, including the loss of the sexual cycle, the origin of the association with humans, and the evolution of virulence traits.
