## Supplementary for "Genomic evidence for a hybrid origin of the yeast opportunistic pathogen *Candida albicans*": TableS1.xlsx

### Sheet: HaplotypeA
Genome	Candida albicans haplotype A
Size	14282759
Scaffolds	8
GC content	0.3345
		Mapping statistics			Variant Calling statistics
Strain	Clade	Coverage	% reads mapped	Genome > 20 reads	Variants	PASS Variants	SNPs	PASS SNPs	INDELs	PASS INDELs	Heteroz INDELs PASS	Heteroz SNPs PASS	Heteroz Variant PASS	Homoz Variant PASS	PASS Variants/kb	PASS SNPSs/kb	Heteroz Variant/kb	Homoz Variant/kb	LOH Blocks > 100bp	LOH Blocks > 150bp	LOH Blocks > 200bp	LOH Blocks > 500bp	LOH Blocks > 1000bp	LOH Blocks > 5000bp	LOH nucl >100bp	LOH genome >100bp	LOH nucl >200bp	LOH genome >200bp	Heter blocks >100bp	Heter nucl >100bp	% Heter nucl >100bp	Heter var in heter blocks >100bp	% heter var in heter blocks >100bp	Parental divergence
CEC1426	11	64.6309	0.9901	14178265	163952	150646	139325	126666	24266	23625	16969	84495	101819	48827	10.6251	8.93382	7.18134	3.44379	17692	13827	11727	5669	2599	159	12057326	0.844187	11222909	0.785766	7646	1755528	0.122912	61153	0.600605	0.0348345
CEC1492	4	118.737	0.9912	14199537	164009	148874	139228	124921	24422	23603	15049	71830	87229	61645	10.4844	8.79754	6.14309	4.34134	15214	11920	10126	5148	2400	193	12403947	0.868456	11691686	0.818587	6532	1474461	0.103234	51944	0.59549	0.0352291
CEC2019	12	93.0079	0.9911	14195407	169279	155097	143655	130197	25241	24525	16735	81991	99101	55996	10.9259	9.17177	6.9812	3.94466	17023	13329	11357	5524	2511	178	12145136	0.850335	11353899	0.794937	7359	1686474	0.118078	59768	0.603102	0.0354396
CEC2021	2	88.4869	0.9928	14165527	164271	149967	139725	126072	24237	23589	14753	72874	87933	62034	10.5868	8.89992	6.20753	4.37922	15232	12140	10349	5390	2688	217	12413458	0.869122	11725366	0.820945	6521	1467626	0.102755	52571	0.597853	0.0358204
CEC2023	8	144.647	0.9901	14218605	165339	149254	139937	124784	25000	24075	16768	78869	96032	53222	10.4971	8.77611	6.75397	3.74312	16655	13055	11140	5500	2470	190	12213612	0.85513	11441468	0.801068	7190	1627154	0.113924	57376	0.597468	0.0352616
CEC2872	18	85.0042	0.9887	14195311	173041	158031	147253	133024	25405	24629	17710	87348	105436	52595	11.1326	9.37098	7.42752	3.7051	18017	14141	12019	5997	2655	164	11995137	0.839833	11154342	0.780965	7870	1810642	0.126771	63964	0.606662	0.0353267
CEC3530	4	59.17	0.9863	14116568	162409	148454	138094	125170	23979	22959	14726	73166	88217	60237	10.5163	8.86689	6.24918	4.26711	15594	12306	10508	5371	2559	213	12387793	0.867325	11676425	0.817519	6620	1476708	0.103391	51687	0.585907	0.0350015
CEC3533	9	52.3154	0.9866	14064299	170493	156848	144672	132222	25466	24276	17042	85479	102871	53977	11.1522	9.40125	7.31434	3.83787	18392	14445	12171	5946	2607	118	12046552	0.843433	11170833	0.78212	7734	1734318	0.121427	59864	0.581933	0.0345173
CEC3537	12	66.088	0.9966	14158147	167403	153738	142368	129560	24695	23845	16602	83030	99965	53773	10.8586	9.15092	7.0606	3.79803	17346	13611	11590	5631	2632	210	12132053	0.849419	11327089	0.79306	7429	1685063	0.117979	59583	0.596039	0.0353595
CEC3544	1	74.5242	0.9942	14229464	110983	102645	94368	86487	16563	16106	15109	81785	96946	5699	7.21355	6.07802	6.81305	0.400507	16881	13308	11354	5747	2744	234	12152465	0.850849	11379335	0.796718	7383	1676044	0.117347	57887	0.597106	0.0345379
CEC3548	A	79.4326	0.9866	14158705	175078	160588	148891	135204	25781	24986	17410	85929	103737	56851	11.342	9.54918	7.32673	4.01527	18167	14192	11935	5845	2522	135	12048268	0.843553	11172865	0.782262	7663	1740236	0.121842	61426	0.592132	0.0352975
CEC3550	16	89.5618	0.9759	14193700	191141	174072	162668	146633	27960	26937	17377	82215	100094	73978	12.264	10.3309	7.052	5.21203	17128	13303	11181	5278	2227	141	12110078	0.847881	11277034	0.789556	7474	1720295	0.120446	60865	0.608078	0.0353806
CEC3553	2	51.6108	0.9879	14022320	159610	144851	135659	122256	23681	22332	13732	70367	84362	60489	10.33	8.71867	6.01627	4.31377	14690	11742	10030	5185	2651	276	12487169	0.874283	11830209	0.828286	6231	1408277	0.0985998	50291	0.596133	0.035711
CEC3557	3	69.6512	0.9884	14139048	166094	151587	141338	127794	24404	23453	15711	78247	94298	57289	10.7212	9.03837	6.66933	4.05183	16454	12949	10989	5585	2706	220	12270587	0.859119	11503206	0.805391	7002	1574029	0.110205	55863	0.592409	0.0354905
CEC3560	1	42.4852	0.9938	13830126	104868	89287	88756	74824	16068	14424	13095	68356	81490	7797	6.45598	5.41022	5.89221	0.563769	14713	11789	10144	5333	2673	241	12537276	0.877791	11895716	0.832872	6087	1342952	0.0940261	46230	0.567309	0.0344242
CEC3596	3	74.4479	0.9885	14150598	168576	154089	143166	129768	25041	23964	16775	83195	100327	53762	10.8892	9.1705	7.08995	3.79927	17414	13626	11562	5782	2738	212	12123003	0.848786	11303249	0.791391	7447	1697538	0.118852	59771	0.595762	0.0352104
CEC3600	16	94.8485	0.9771	14198462	191268	174345	162853	146872	27899	26968	17596	82832	100933	73412	12.2791	10.3442	7.10873	5.17042	17293	13415	11269	5302	2240	140	12087606	0.846307	11244388	0.78727	7549	1736798	0.121601	61290	0.607235	0.0352891
CEC3601	11	62.7945	0.9903	14152416	166023	151821	141068	127983	24572	23466	17592	88296	106260	45561	10.7276	9.04319	7.50826	3.21931	18363	14350	12162	5924	2721	171	11972787	0.838269	11105466	0.777543	7943	1824676	0.127754	64242	0.604574	0.0352073
CEC3609	1	62.0602	0.9942	14174008	109944	101823	93391	85791	16501	15981	14862	80742	95655	6168	7.18378	6.0527	6.74862	0.435163	16735	13185	11251	5703	2690	218	12176585	0.852537	11409762	0.798849	7307	1657377	0.11604	57072	0.596644	0.0344351
CEC3611	4	66.3542	0.9899	14142054	165901	152216	140850	128073	24686	23789	16258	78704	95316	56900	10.7634	9.05618	6.7399	4.02346	16885	13284	11301	5703	2639	211	12229612	0.85625	11447429	0.801486	7162	1597507	0.111849	55817	0.585599	0.0349401
CEC3613	NC	52.7886	0.9855	14044028	171174	154657	145109	130160	25689	24131	17653	86380	104399	50258	11.0123	9.268	7.43369	3.5786	18148	14260	12048	5787	2500	157	12023837	0.841843	11167707	0.781901	7793	1774829	0.124264	62324	0.596979	0.0351155
CEC3614	2	68.9878	0.9915	14111632	160578	147224	136697	124144	23614	22816	14026	71934	86224	61000	10.4328	8.79728	6.11014	4.32268	14980	11928	10149	5394	2764	245	12442516	0.871156	11761220	0.823456	6353	1440704	0.10087	51125	0.592932	0.0354861
CEC3616	10	79.6406	0.9872	14189605	180620	165506	153601	139277	26574	25787	18454	90230	109126	56380	11.6639	9.81542	7.69056	3.97333	19122	14870	12560	5972	2573	111	11904412	0.833481	10984935	0.769105	8368	1869409	0.130886	65636	0.60147	0.0351106
CEC3627	1	41.9873	0.9939	13775678	108643	92938	92450	78971	16149	13924	12748	72684	85475	7463	6.74653	5.73264	6.20478	0.541752	15257	12298	10629	5610	2832	296	12471433	0.873181	11821337	0.827665	6294	1395364	0.0976957	48359	0.565768	0.0346569
CEC3634	8	57.3753	0.9889	14133276	163068	148731	138062	124877	24631	23488	16508	79880	96754	51977	10.5235	8.83567	6.84583	3.67763	16937	13313	11372	5631	2538	182	12200781	0.854231	11421634	0.79968	7253	1629572	0.114094	57180	0.590983	0.035089
CEC3637	3	104.446	0.9913	14172218	159365	145415	135233	122154	23809	22942	14113	67676	82108	63307	10.2606	8.61926	5.79359	4.46698	14324	11311	9649	5114	2607	254	12539666	0.877958	11884039	0.832055	6056	1358495	0.0951143	48192	0.586934	0.0354746
CEC3661	C	60.0136	0.9858	14124949	162700	149109	138484	125892	23862	22873	14939	74937	90220	58889	10.5564	8.91274	6.38728	4.16915	15992	12661	10831	5346	2483	196	12342145	0.864129	11618779	0.813483	6808	1514444	0.106033	52820	0.585458	0.0348775
CEC3664	16	56.1306	0.9803	14088521	190035	173005	162071	146366	27445	26138	17400	85390	103291	69714	12.2799	10.389	7.33157	4.94828	17908	13937	11707	5523	2298	144	12041761	0.843098	11170894	0.782124	7727	1763458	0.123468	61942	0.599684	0.0351253
CEC3669	2	76.3134	0.9919	14128842	161655	148785	137688	125548	23671	22946	14680	74712	89683	59102	10.5306	8.88594	6.34751	4.18307	15671	12399	10540	5437	2658	207	12359375	0.865335	11636606	0.814731	6696	1508907	0.105645	53484	0.596367	0.0354455
CEC3671	NC	50.3271	0.9882	14037544	153730	138564	130412	116817	23021	21474	15028	76306	91607	46957	9.87096	8.32175	6.52586	3.3451	16213	12915	10975	5539	2494	182	12323844	0.862848	11586020	0.811189	6828	1517923	0.106277	53514	0.584169	0.0352548
CEC3672	1	41.7747	0.9919	13366816	108381	91717	92505	77594	15829	14080	13292	73879	87214	4503	6.86154	5.80497	6.52467	0.336879	15874	12782	10975	5801	2910	249	12422180	0.869733	11732828	0.821468	6523	1421914	0.0995546	49022	0.562089	0.0344761
CEC3675	4	69.191	0.9896	14157671	167542	153384	142222	128952	24954	24071	16616	80466	97443	55941	10.834	9.10828	6.8827	3.95129	17141	13449	11431	5804	2700	195	12185042	0.853129	11386333	0.797208	7305	1639586	0.114795	57538	0.590479	0.035093
CEC3685	12	67.1209	0.9892	14131689	169489	155236	144127	130949	24997	23930	17020	85754	103131	52105	10.985	9.26634	7.29785	3.6871	17915	14087	11992	5778	2596	180	12059106	0.844312	11230884	0.786325	7687	1744516	0.122141	61540	0.596717	0.0352763
CEC3706	10	66.2119	0.9834	14129721	183291	166967	156020	140953	26801	25553	18952	95814	115227	51740	11.8167	9.97564	8.15494	3.66178	20205	15736	13277	6303	2737	88	11773922	0.824345	10801551	0.756265	8801	1972413	0.138097	69247	0.600962	0.0351078
CEC3707	D	57.1337	0.9839	14024389	184306	166180	157243	141168	26625	24595	16722	84934	102073	64107	11.8494	10.0659	7.27825	4.57111	17725	13884	11743	5626	2484	194	12092951	0.846682	11253286	0.787893	7505	1712871	0.119926	60685	0.594525	0.0354288
CEC3708	B	103.448	0.9892	13965331	158138	141960	135038	120902	22815	20787	12170	65322	77763	64197	10.1652	8.6573	5.56829	4.59688	13503	10799	9284	4870	2396	248	12639548	0.884951	12048898	0.843597	5735	1280862	0.0896789	45509	0.585227	0.03553
CEC3712	E	55.0377	0.9904	14006147	155972	141779	132476	119436	23178	22038	16249	82167	98721	43058	10.1226	8.5274	7.04841	3.07422	17150	13561	11483	5665	2586	175	12140207	0.84999	11343047	0.794178	7355	1684364	0.11793	58875	0.596378	0.0349538
CEC3715	A	76.3732	0.9882	14151039	181081	165428	154258	139590	26388	25412	18568	92551	111545	53883	11.6902	9.86429	7.88246	3.80771	19574	15283	12861	6255	2672	141	11879870	0.831763	10936514	0.765714	8328	1875504	0.131312	66208	0.593554	0.0353014
CEC3716	4	49.8817	0.9894	13984426	165172	149154	140550	126067	24270	22749	15564	77706	93608	55546	10.6657	9.01481	6.69373	3.97199	16552	13088	11185	5655	2659	203	12273362	0.859313	11521876	0.806698	6991	1563550	0.109471	54779	0.585196	0.035035
CEC3786	18	81.411	0.9877	14192472	164947	150031	140597	126491	24035	23240	14776	73955	89031	61000	10.5712	8.91254	6.27311	4.29805	15264	11981	10215	5158	2439	189	12361719	0.865499	11654990	0.816018	6583	1512814	0.105919	53586	0.60188	0.0354214
CEC4035	1	137.585	0.9953	14224579	96697	87838	81747	73645	14910	14154	11472	61321	72832	15006	6.17509	5.17731	5.12015	1.05493	12724	10078	8660	4450	2203	229	12694675	0.888811	12126840	0.849054	5488	1244219	0.0871134	43119	0.592034	0.0346555
CEC4039	C	76.364	0.9882	14148421	149680	136782	127212	115160	22206	21369	10991	53736	64980	71802	9.66765	8.13942	4.59274	5.07491	11405	9069	7797	3940	1895	215	12894423	0.902796	12389174	0.867422	4864	1083073	0.0758308	38005	0.584872	0.03509
CEC4108	1	48.4485	0.9952	14140476	110329	101980	93899	86031	16372	15894	14646	79482	94183	7797	7.21192	6.08402	6.66053	0.551396	16553	13112	11205	5698	2763	226	12213257	0.855105	11463858	0.802636	7146	1621344	0.113518	55774	0.592188	0.0343999
CEC4254	B	74.7347	0.9895	14159899	160943	147376	136732	123837	23887	23223	13660	67153	81129	66247	10.408	8.74561	5.72949	4.67849	14114	11213	9625	5094	2579	275	12554167	0.878974	11927628	0.835107	6021	1351302	0.0946107	47922	0.590689	0.0354636
CEC4261	NC	74.8351	0.9893	14192094	180284	164678	153386	138500	26466	25752	19288	94149	113863	50815	11.6035	9.75895	8.02299	3.58051	19899	15623	13241	6471	2815	111	11825586	0.827962	10891996	0.762597	8519	1922881	0.13463	67570	0.593432	0.03514
CEC4479	1	107.23	0.9952	14231427	105041	95890	89089	80400	15893	15434	13668	72430	86154	9736	6.7379	5.64947	6.05379	0.68412	15146	12001	10277	5234	2524	220	12388082	0.867345	11706137	0.819599	6552	1485164	0.103983	51137	0.593553	0.0344319
CEC4485	NC	123.915	0.991	14215202	176494	160615	150226	135260	25889	24989	17103	84412	101881	58734	11.2988	9.51517	7.16705	4.13177	17832	14078	11907	5752	2471	159	12069016	0.845006	11234910	0.786606	7670	1741025	0.121897	60838	0.597148	0.0349438
CEC4486	E	159.019	0.98427	14228613	151429	137003	128602	115076	22552	21661	13218	67244	80728	56275	9.6287	8.08765	5.67364	3.95506	13961	10985	9367	4776	2309	176	12540180	0.877994	11897420	0.832992	5955	1366523	0.0956764	48070	0.595456	0.0351769
CEC4492	11	130.048	0.9882	14225757	171072	155450	145189	130420	25442	24599	18913	92383	111727	43723	10.9274	9.16788	7.85385	3.07351	19166	14892	12594	6039	2713	139	11842386	0.829139	10924362	0.764864	8349	1934603	0.13545	68086	0.609396	0.0351938
CEC4494	2	217.12	0.991	14184011	161769	145902	137646	122710	23853	22926	12993	66497	79756	66146	10.2864	8.65129	5.62295	4.66342	13911	11092	9474	5158	2731	263	12582754	0.880975	11956678	0.837141	5884	1326903	0.0929024	47321	0.593322	0.0356627
CEC4497	4	171.249	0.9887	14215367	168502	152160	142924	127597	25173	24177	16161	77512	94059	58101	10.7039	8.97599	6.61671	4.0872	16429	12868	10940	5536	2620	195	12253456	0.857919	11486011	0.804187	7025	1590840	0.111382	56016	0.595541	0.0352116
CEC4498	D	156.778	0.9796	14198032	186918	169000	158975	142103	27451	26414	17321	82519	100323	68677	11.9031	10.0086	7.06598	4.83708	17219	13378	11253	5280	2279	164	12117988	0.848435	11280813	0.78982	7448	1707098	0.119522	60915	0.607189	0.0356834
CEC4883	1	226.121	0.9916	14254191	105289	95349	89359	80096	15873	15200	13365	71843	85261	10088	6.68919	5.61912	5.98147	0.707722	14626	11543	9865	4999	2407	230	12413895	0.869152	11747869	0.822521	6425	1476269	0.10336	51498	0.604004	0.0348839
CEC4946	2	215.114	0.9896	14195826	163088	147044	138869	123826	23906	22911	13447	68491	82245	64799	10.3583	8.7227	5.7936	4.56465	14207	11286	9654	5151	2598	256	12524098	0.876868	11884367	0.832078	6124	1384638	0.0969447	49459	0.601362	0.0357198
CEC5026	9	157.191	0.9834	14220677	181020	164706	153766	138365	26838	25937	18934	93590	112928	51778	11.5821	9.72985	7.94111	3.64104	19780	15457	13016	6203	2571	89	11822137	0.827721	10871448	0.761159	8455	1931215	0.135213	67567	0.598319	0.0349868
CEC709	3	72.4718	0.988	14119795	163940	149683	139693	126514	23910	22838	15256	77361	92948	56735	10.6009	8.96005	6.58282	4.01812	16250	12836	10940	5628	2726	227	12289042	0.860411	11542853	0.808167	6916	1559580	0.109193	54789	0.589459	0.0351306
CEC716	12	64.1783	0.989	14088861	165489	150811	140954	127713	24204	22779	15587	80817	96723	54088	10.7043	9.06482	6.86521	3.83906	16885	13372	11391	5693	2671	235	12217163	0.855378	11445903	0.801379	7188	1611247	0.112811	57105	0.590397	0.0354415
SC5314	1	116.304	0.9939	14271274	91792	84270	78273	71069	13464	13147	12860	70662	83576	694	5.90487	4.97986	5.85624	0.0486292	14350	11278	9612	4852	2299	214	12444749	0.871313	11783319	0.825003	6310	1453514	0.101767	50722	0.606897	0.0348961
NCYC_59		247.249	0.9862	13534375	158804	139809	135418	119796	23114	19757	12218	61129	73603	66206	10.3299	8.85124	5.43823	4.89169	13053	10547	9137	5031	2669	263	12810714	0.896936	12261020	0.858449	5257	1150571	0.0805566	41314	0.561309	0.0359074
NCYC_4144	18	331.734	0.9872	13833354	167378	150132	142228	127792	24798	21998	15756	78173	94271	55861	10.8529	9.23796	6.81476	4.03814	16149	12821	10993	5609	2514	208	12324515	0.862895	11602475	0.812341	6836	1557553	0.109051	55553	0.58929	0.0356668
NCYC_4145	NC	130.224	0.9871	14024063	190636	172965	161803	146582	28334	25894	20129	100227	120845	52120	12.3334	10.4522	8.61697	3.71647	20992	16458	13902	6501	2597	94	11700923	0.819234	10703743	0.749417	9032	2059878	0.144221	72744	0.601961	0.0353147
Minimum		41.7747	0.9759	13366816	91792	84270	78273	71069	13464	13147	10991	53736	64980	694	5.90487	4.97986	4.59274	0.0486292	11405	9069	7797	3940	1895	88	11700923	0.819234	10703743	0.749417	4864	1083073	0.0758308	38005	0.561309	0.0343999
Maximum		331.734	0.9966	14271274	191268	174345	162853	146872	28334	26968	20129	100227	120845	73978	12.3334	10.4522	8.61697	5.21203	20992	16458	13902	6501	2910	296	12894423	0.902796	12389174	0.867422	9032	2059878	0.144221	72744	0.609396	0.0359074
Average		96.6126	0.988839	1.41099e+07	158462	143991	134723	121362	23422.3	22320.6	15644.8	78582.9	94535.7	49455.2	10.2016	8.59862	6.69884	3.50273	16491.7	12990.9	11047.9	5523.38	2566.43	194.508	1.22458e+07	0.857381	1.14824e+07	0.803933	7059.05	1.59729e+06	0.111833	56159.9	0.593502	0.0351635
