## Supplementary for "Genomic evidence for a hybrid origin of the yeast opportunistic pathogen *Candida albicans*": TableS2.xlsx

### Sheet: Other_species
				Variants in all genome				Variants in LOH blocks												Variants in heterozygous blocks													Variants in non-heterozygous regions
Species	Strain	Clade	Hybrid/ non-hybrid	Heterozygous variants	Homozygous variants	Heterozygous Variant/kb	Homozygous Variant/kb	LOH Blocks > 100bp	LOH nucl >100bp	LOH genome >100bp	Heter var in LOH blocks >100bp	% heter var in LOH blocks >100bp	heter var in LOH blocks >100bp / kb	Homoz var in LOH blocks >100bp	% homoz var in LOH blocks >100bp	homoz var in LOH blocks >100bp / kb	Average LOH block size	Min LOH block size	Max LOH block size	Heter blocks >100bp	Heter nucl >100bp	% Heter nucl >100bp	Heter var in heter blocks >100bp	% heter var in heter blocks >100bp	Parental divergence	heter var in heter blocks >100bp / kb	Homoz var in heter blocks >100bp	% homoz var in heter blocks >100bp	homoz var in heter blocks >100bp / kb	Average heterozygous block size	Min heterozygous block size	Max heterozygous block size	Genome > 20 reads	Non-heter regions	Heter var in non-heter >100bp	% heter var in non-heter >100bp	heter var in non-heter >100bp / kb	Homoz var in non-heter >100bp	% homoz var in non-heter >100bp	homoz var in non-heter >100bp / kb
C. orthopsilosis	MCO456	1	hybrid	88627	192978	7.16427	15.5996	4500	10741254	0.84848	1288	0.0145328	0.119912	189137	0.980096	17.6085	2386.95	100	321974	3378	1866376	0.14743	83475	0.941869	0.0447257	44.7257	3714	0.0192457	1.98995	552.509	100	4680	12370695	10793025	5152	0.0581313	0.477345	189264	0.980754	17.5358
C. orthopsilosis	s425	2	hybrid	211233	156712	17.0388	12.6409	8017	8024090	0.633844	851	0.00402873	0.106056	149360	0.953086	18.6139	1000.88	100	314179	6456	4557629	0.360019	204806	0.969574	0.044937	44.937	7215	0.0460399	1.58306	705.952	100	6720	12397171	8101772	6427	0.0304261	0.793283	149497	0.95396	18.4524
C. orthopsilosis	s433	3	hybrid	168738	160852	13.5844	12.9495	6369	8948763	0.706887	678	0.00401806	0.0757647	154165	0.958428	17.2275	1405.05	100	354551	5121	3649684	0.288298	163645	0.969817	0.0448381	44.8381	6576	0.0408823	1.8018	712.69	100	6320	12421457	9009717	5093	0.0301829	0.565279	154276	0.959118	17.1233
C. orthopsilosis	s498	4	hybrid	354684	33184	28.4758	2.66417	12169	4863485	0.38418	929	0.00261923	0.191015	30507	0.919329	6.27266	399.662	100	387766	9978	7687112	0.607226	346236	0.976182	0.0450411	45.0411	2628	0.0791948	0.341871	770.406	100	8155	12455646	4972289	8448	0.0238184	1.69902	30556	0.920805	6.14526
C. orthopsilosis	s428	lineage A	Non-hybrid	1331	54034	0.107243	4.35369	-	-	-	-	-	-	-	-	-	-	-	-	-	-	-	-	-	-	-	-	-	-	-	-	-	-	-	-	-	-	-	-	-
C. metapsilosis	CP367	1	hybrid	333555	7392	25.1574	0.55752	12164	6781564	0.506328	1464	0.00438908	0.215879	7209	0.975244	1.06303	557.511	100	132477	9368	6484973	0.484184	320912	0.962096	0.0494855	49.4855	173	0.0234037	0.0266771	692.247	100	6492	13258723	6773750	12643	0.0379038	1.86647	7219	0.976596	1.06573
Candida parapsilosis	CBS6318	-	Non-hybrid	2204	2333	0.16946	0.179378	-	-	-	-	-	-	-	-	-	-	-	-	-	-	-	-	-	-	-	-	-	-	-	-	-	-	-	-	-	-	-	-	-
Candida parapsilosis	GA1	-	Non-hybrid	2800	31	0.215475	0.00238561	-	-	-	-	-	-	-	-	-	-	-	-	-	-	-	-	-	-	-	-	-	-	-	-	-	-	-	-	-	-	-	-	-
Candida parapsilosis	BC014	-	Non-hybrid	2542	2845	0.195637	0.218957	-	-	-	-	-	-	-	-	-	-	-	-	-	-	-	-	-	-	-	-	-	-	-	-	-	-	-	-	-	-	-	-	-
Candida dubliniensis	60-13	-	Non-hybrid	10033	6071	0.69	0.42	-	-	-	-	-	-	-	-	-	-	-	-	-	-	-	-	-	-	-	-	-	-	-	-	-	-	-	-	-	-	-	-	-
Candida tropicalis	CSPO	-	Non-hybrid	37901	32218	2.62	2.23	-	-	-	-	-	-	-	-	-	-	-	-	-	-	-	-	-	-	-	-	-	-	-	-	-	-	-	-	-	-	-	-	-
Candida tropicalis	ATCC200956	-	Non-hybrid	20381	15302	1.41	1.06	-	-	-	-	-	-	-	-	-	-	-	-	-	-	-	-	-	-	-	-	-	-	-	-	-	-	-	-	-	-	-	-	-
