## Supplementary for "Genomic evidence for a hybrid origin of the yeast opportunistic pathogen *Candida albicans*": TableS3.xlsx

### Sheet: Analysis_LOH_HET_blocks
		Variants in all genome				Variants in LOH blocks											Variants in heterozygous blocks
Strain	Clade	Heteroz variants	Homoz variants	Heteroz Variant/kb	Homoz Variant/kb	LOH Blocks > 100bp	LOH nucl >100bp	LOH genome >100bp	Heter var in LOH blocks >100bp	% heter var in LOH blocks >100bp	heter var in LOH blocks >100bp / kb	Homoz var in LOH blocks >100bp	% homoz var in LOH blocks >100bp	homoz var in LOH blocks >100bp / kb	Average LOH block size	Max LOH block size	Heter blocks >100bp	Heter nucl >100bp	% Heter nucl >100bp	Heter var in heter blocks >100bp	% heter var in heter blocks >100bp	Parental divergence	heter var in heter blocks >100bp / kb	Homoz var in heter blocks >100bp	% homoz var in heter blocks >100bp	homoz var in heter blocks >100bp / kb	Average heterozygous block size	Max heterozygous block size
CEC1426	11	101819	48827	7.18134	3.44379	17692	12057326	0.844187	12722	0.124947	1.05513	42313	0.86659	3.50932	681.513	274513	7646	1755528	0.122912	61153	0.600605	0.0348345	34.8345	5447	0.111557	3.10277	229.601	1887
CEC1492	4	87229	61645	6.14309	4.34134	15214	12403947	0.868456	10874	0.12466	0.876656	55432	0.899213	4.4689	815.298	442862	6532	1474461	0.103234	51944	0.59549	0.0352291	35.2291	5220	0.0846784	3.54028	225.729	2260
CEC2019	12	99101	55996	6.9812	3.94466	17023	12145136	0.850335	12004	0.121129	0.988379	49201	0.878652	4.05109	713.455	299306	7359	1686474	0.118078	59768	0.603102	0.0354396	35.4396	5744	0.102579	3.40592	229.172	1521
CEC2021	2	87933	62034	6.20753	4.37922	15232	12413458	0.869122	11199	0.127358	0.902166	56036	0.903311	4.51413	814.959	317696	6521	1467626	0.102755	52571	0.597853	0.0358204	35.8204	5026	0.0810201	3.42458	225.061	2649
CEC2023	8	96032	53222	6.75397	3.74312	16655	12213612	0.85513	12073	0.125719	0.988487	46340	0.870693	3.79413	733.33	244055	7190	1627154	0.113924	57376	0.597468	0.0352616	35.2616	5802	0.109015	3.56574	226.308	1833
CEC2872	18	105436	52595	7.42752	3.7051	18017	11995137	0.839833	13125	0.124483	1.09419	45234	0.860044	3.77103	665.768	235565	7870	1810642	0.126771	63964	0.606662	0.0353267	35.3267	6212	0.11811	3.43083	230.069	1816
CEC3530	4	88217	60237	6.24918	4.26711	15594	12387793	0.867325	11450	0.129794	0.924297	54102	0.898152	4.36736	794.395	165258	6620	1476708	0.103391	51687	0.585907	0.0350015	35.0015	5051	0.0838521	3.42045	223.068	2329
CEC3533	9	102871	53977	7.31434	3.83787	18392	12046552	0.843433	13271	0.129006	1.10164	47077	0.872168	3.90792	654.989	243634	7734	1734318	0.121427	59864	0.581933	0.0345173	34.5173	5639	0.10447	3.25142	224.246	2486
CEC3537	12	99965	53773	7.0606	3.79803	17346	12132053	0.849419	12492	0.124964	1.02967	47128	0.876425	3.88459	699.415	130361	7429	1685063	0.117979	59583	0.596039	0.0353595	35.3595	5604	0.104216	3.32569	226.822	1558
CEC3544	1	96946	5699	6.81305	0.400507	16881	12152465	0.850849	13019	0.134291	1.07131	5552	0.974206	0.456862	719.89	287155	7383	1676044	0.117347	57887	0.597106	0.0345379	34.5379	112	0.0196526	0.066824	227.014	2377
CEC3548	A	103737	56851	7.32673	4.01527	18167	12048268	0.843553	12841	0.123784	1.0658	49168	0.864857	4.08092	663.195	182022	7663	1740236	0.121842	61426	0.592132	0.0352975	35.2975	6372	0.112082	3.66157	227.096	2387
CEC3550	16	100094	73978	7.052	5.21203	17128	12110078	0.847881	12009	0.119977	0.991653	64540	0.872422	5.32945	707.034	207467	7474	1720295	0.120446	60865	0.608078	0.0353806	35.3806	7877	0.106478	4.57887	230.171	2317
CEC3553	2	84362	60489	6.01627	4.31377	14690	12487169	0.874283	10748	0.127403	0.860724	54798	0.905917	4.38834	850.046	127106	6231	1408277	0.0985998	50291	0.596133	0.035711	35.711	4738	0.0783283	3.36439	226.011	2664
CEC3557	3	94298	57289	6.66933	4.05183	16454	12270587	0.859119	11923	0.12644	0.971673	50418	0.880064	4.10885	745.751	190839	7002	1574029	0.110205	55863	0.592409	0.0354905	35.4905	5722	0.0998796	3.63526	224.797	3170
CEC3560	1	81490	7797	5.89221	0.563769	14713	12537276	0.877791	11779	0.144545	0.939518	7660	0.982429	0.610978	852.122	113704	6087	1342952	0.0940261	46230	0.567309	0.0344242	34.4242	104	0.0133385	0.0774413	220.626	2139
CEC3596	3	100327	53762	7.08995	3.79927	17414	12123003	0.848786	12654	0.126128	1.0438	46439	0.863789	3.83065	696.164	170113	7447	1697538	0.118852	59771	0.595762	0.0352104	35.2104	6132	0.114058	3.61229	227.949	3170
CEC3600	16	100933	73412	7.10873	5.17042	17293	12087606	0.846307	12133	0.120208	1.00376	63885	0.870226	5.28517	698.988	272781	7549	1736798	0.121601	61290	0.607235	0.0352891	35.2891	7958	0.108402	4.582	230.07	2317
CEC3601	11	106260	45561	7.50826	3.21931	18363	11972787	0.838269	13098	0.123264	1.09398	38500	0.845021	3.21563	652.006	148855	7943	1824676	0.127754	64242	0.604574	0.0352073	35.2073	5935	0.130265	3.25263	229.721	2255
CEC3609	1	95655	6168	6.74862	0.435163	16735	12176585	0.852537	12854	0.134379	1.05563	6020	0.976005	0.494391	727.612	264613	7307	1657377	0.11604	57072	0.596644	0.0344351	34.4351	118	0.019131	0.0711968	226.82	2486
CEC3611	4	95316	56900	6.7399	4.02346	16885	12229612	0.85625	12299	0.129034	1.00567	50412	0.885975	4.12213	724.289	152398	7162	1597507	0.111849	55817	0.585599	0.0349401	34.9401	5336	0.0937786	3.3402	223.053	2260
CEC3613	NC	104399	50258	7.43369	3.5786	18148	12023837	0.841843	13048	0.124982	1.08518	43165	0.858868	3.58995	662.543	125893	7793	1774829	0.124264	62324	0.596979	0.0351155	35.1155	5954	0.118469	3.35469	227.747	3950
CEC3614	2	86224	61000	6.11014	4.32268	14980	12442516	0.871156	11058	0.128247	0.888727	55143	0.903984	4.43182	830.609	337079	6353	1440704	0.10087	51125	0.592932	0.0354861	35.4861	4856	0.0796066	3.37057	226.775	2649
CEC3616	10	109126	56380	7.69056	3.97333	19122	11904412	0.833481	13172	0.120705	1.10648	48178	0.854523	4.04707	622.551	146845	8368	1869409	0.130886	65636	0.60147	0.0351106	35.1106	6820	0.120965	3.64821	223.4	2971
CEC3627	1	85475	7463	6.20478	0.541752	15257	12471433	0.873181	12593	0.14733	1.00975	7238	0.969851	0.580366	817.424	146489	6294	1395364	0.0976957	48359	0.565768	0.0346569	34.6569	157	0.0210371	0.112515	221.697	2486
CEC3634	8	96754	51977	6.84583	3.67763	16937	12200781	0.854231	12462	0.128801	1.02141	45176	0.869154	3.70271	720.363	186582	7253	1629572	0.114094	57180	0.590983	0.035089	35.089	5682	0.109318	3.48681	224.676	1816
CEC3637	3	82108	63307	5.79359	4.46698	14324	12539666	0.877958	10627	0.129427	0.847471	57409	0.906835	4.57819	875.43	162209	6056	1358495	0.0951143	48192	0.586934	0.0354746	35.4746	4840	0.0764528	3.56277	224.322	3170
CEC3661	C	90220	58889	6.38728	4.16915	15992	12342145	0.864129	11654	0.129173	0.944244	52626	0.893647	4.26393	771.77	178922	6808	1514444	0.106033	52820	0.585458	0.0348775	34.8775	5187	0.088081	3.42502	222.451	1676
CEC3664	16	103291	69714	7.33157	4.94828	17908	12041761	0.843098	12586	0.12185	1.0452	59942	0.859827	4.97784	672.424	199301	7727	1763458	0.123468	61942	0.599684	0.0351253	35.1253	8113	0.116375	4.60062	228.22	1876
CEC3669	2	89683	59102	6.34751	4.18307	15671	12359375	0.865335	11444	0.127605	0.925937	53148	0.899259	4.30022	788.678	388077	6696	1508907	0.105645	53484	0.596367	0.0354455	35.4455	4974	0.0841596	3.29643	225.345	2525
CEC3671	NC	91607	46957	6.52586	3.3451	16213	12323844	0.862848	11946	0.130405	0.96934	42118	0.896948	3.4176	760.121	201118	6828	1517923	0.106277	53514	0.584169	0.0352548	35.2548	3984	0.0848436	2.62464	222.309	3193
CEC3672	1	87214	4503	6.52467	0.336879	15874	12422180	0.869733	12670	0.145275	1.01995	4388	0.974461	0.353239	782.549	254330	6523	1421914	0.0995546	49022	0.562089	0.0344761	34.4761	89	0.0197646	0.0625917	217.985	1915
CEC3675	4	97443	55941	6.8827	3.95129	17141	12185042	0.853129	12423	0.12749	1.01953	48942	0.874886	4.01656	710.871	227245	7305	1639586	0.114795	57538	0.590479	0.035093	35.093	5829	0.104199	3.55517	224.447	2260
CEC3685	12	103131	52105	7.29785	3.6871	17915	12059106	0.844312	12867	0.124764	1.06699	45133	0.866193	3.74265	673.129	183329	7687	1744516	0.122141	61540	0.596717	0.0352763	35.2763	5864	0.112542	3.36139	226.944	2975
CEC3706	10	115227	51740	8.15494	3.66178	20205	11773922	0.824345	13878	0.120441	1.17871	42984	0.830769	3.65078	582.723	188380	8801	1972413	0.138097	69247	0.600962	0.0351078	35.1078	7280	0.140704	3.69091	224.112	2971
CEC3707	D	102073	64107	7.27825	4.57111	17725	12092951	0.846682	12541	0.122863	1.03705	55440	0.864804	4.58449	682.254	145413	7505	1712871	0.119926	60685	0.594525	0.0354288	35.4288	7212	0.112499	4.21047	228.231	3010
CEC3708	B	77763	64197	5.56829	4.59688	13503	12639548	0.884951	10243	0.131721	0.810393	58604	0.912878	4.63656	936.055	254773	5735	1280862	0.0896789	45509	0.585227	0.03553	35.53	4642	0.0723087	3.62412	223.341	2649
CEC3712	E	98721	43058	7.04841	3.07422	17150	12140207	0.84999	12512	0.126741	1.03062	37519	0.87136	3.09047	707.884	157546	7355	1684364	0.11793	58875	0.596378	0.0349538	34.9538	4601	0.106856	2.73159	229.009	2538
CEC3715	A	111545	53883	7.88246	3.80771	19574	11879870	0.831763	13751	0.123278	1.1575	45594	0.846167	3.83792	606.921	155586	8328	1875504	0.131312	66208	0.593554	0.0353014	35.3014	6842	0.126979	3.64809	225.205	2387
CEC3716	4	93608	55546	6.69373	3.97199	16552	12273362	0.859313	12138	0.129668	0.988971	49071	0.88343	3.99817	741.503	227245	6991	1563550	0.109471	54779	0.585196	0.035035	35.035	5345	0.0962266	3.4185	223.652	1981
CEC3786	18	89031	61000	6.27311	4.29805	15264	12361719	0.865499	11143	0.125159	0.901412	54506	0.893541	4.40926	809.861	306762	6583	1512814	0.105919	53586	0.60188	0.0354214	35.4214	5462	0.089541	3.61049	229.806	2225
CEC4035	1	72832	15006	5.12015	1.05493	12724	12694675	0.888811	9880	0.135655	0.778279	14859	0.990204	1.17049	997.695	484760	5488	1244219	0.0871134	43119	0.592034	0.0346555	34.6555	116	0.00773024	0.0932312	226.716	2486
CEC4039	C	64980	71802	4.59274	5.07491	11405	12894423	0.902796	8653	0.133164	0.671065	67146	0.935155	5.20737	1130.59	321991	4864	1083073	0.0758308	38005	0.584872	0.03509	35.09	3843	0.0535222	3.54824	222.671	1676
CEC4108	1	94183	7797	6.66053	0.551396	16553	12213257	0.855105	12740	0.135269	1.04313	7661	0.982557	0.627269	737.827	287229	7146	1621344	0.113518	55774	0.592188	0.0343999	34.3999	104	0.0133385	0.0641443	226.888	2486
CEC4254	B	81129	66247	5.72949	4.67849	14114	12554167	0.878974	10281	0.126724	0.818931	60167	0.908222	4.79259	889.483	193191	6021	1351302	0.0946107	47922	0.590689	0.0354636	35.4636	5097	0.0769393	3.77192	224.431	2649
CEC4261	NC	113863	50815	8.02299	3.58051	19899	11825586	0.827962	14296	0.125554	1.2089	42424	0.834872	3.58748	594.28	125359	8519	1922881	0.13463	67570	0.593432	0.03514	35.14	7027	0.138286	3.65441	225.717	1388
CEC4479	1	86154	9736	6.05379	0.68412	15146	12388082	0.867345	11543	0.133981	0.931783	9583	0.984285	0.773566	817.911	366828	6552	1485164	0.103983	51137	0.593553	0.0344319	34.4319	115	0.0118118	0.0774325	226.673	2486
CEC4485	NC	101881	58734	7.16705	4.13177	17832	12069016	0.845006	12469	0.122388	1.03314	51371	0.874638	4.25644	676.818	243220	7670	1741025	0.121897	60838	0.597148	0.0349438	34.9438	6153	0.10476	3.53413	226.992	3257
CEC4486	E	80728	56275	5.67364	3.95506	13961	12540180	0.877994	10186	0.126177	0.812269	52016	0.924318	4.14795	898.229	237959	5955	1366523	0.0956764	48070	0.595456	0.0351769	35.1769	3538	0.0628698	2.58905	229.475	2145
CEC4492	11	111727	43723	7.85385	3.07351	19166	11842386	0.829139	13516	0.120973	1.14132	36158	0.826979	3.05327	617.885	126645	8349	1934603	0.13545	68086	0.609396	0.0351938	35.1938	6391	0.14617	3.30352	231.717	2942
CEC4494	2	79756	66146	5.62295	4.66342	13911	12582754	0.880975	10069	0.126248	0.800222	60626	0.916548	4.81818	904.518	191321	5884	1326903	0.0929024	47321	0.593322	0.0356627	35.6627	4576	0.0691803	3.44863	225.51	2649
CEC4497	4	94059	58101	6.61671	4.0872	16429	12253456	0.857919	11742	0.124837	0.95826	51168	0.880673	4.1758	745.843	202254	7025	1590840	0.111382	56016	0.595541	0.0352116	35.2116	5814	0.100067	3.65467	226.454	2229
CEC4498	D	100323	68677	7.06598	4.83708	17219	12117988	0.848435	11741	0.117032	0.96889	60050	0.874383	4.95544	703.757	265755	7448	1707098	0.119522	60915	0.607189	0.0356834	35.6834	7196	0.10478	4.21534	229.202	3010
CEC4883	1	85261	10088	5.98147	0.707722	14626	12413895	0.869152	11315	0.13271	0.911479	9938	0.985131	0.800555	848.755	336019	6425	1476269	0.10336	51498	0.604004	0.0348839	34.8839	118	0.0116971	0.0799312	229.769	2486
CEC4946	2	82245	64799	5.7936	4.56465	14207	12524098	0.876868	10402	0.126476	0.830559	59066	0.911526	4.71619	881.544	216139	6124	1384638	0.0969447	49459	0.601362	0.0357198	35.7198	4803	0.0741215	3.46878	226.1	2649
CEC5026	9	112928	51778	7.94111	3.64104	19780	11822137	0.827721	13801	0.122211	1.16739	44007	0.849917	3.72242	597.681	369687	8455	1931215	0.135213	67567	0.598319	0.0349868	34.9868	6409	0.123778	3.31864	228.411	2132
CEC709	3	92948	56735	6.58282	4.01812	16250	12289042	0.860411	11961	0.128685	0.973306	49989	0.881096	4.06777	756.249	208351	6916	1559580	0.109193	54789	0.589459	0.0351306	35.1306	5611	0.0988984	3.59776	225.503	3170
CEC716	12	96723	54088	6.86521	3.83906	16885	12217163	0.855378	12332	0.127498	1.0094	47554	0.879197	3.89239	723.551	179720	7188	1611247	0.112811	57105	0.590397	0.0354415	35.4415	5444	0.100651	3.37875	224.158	2927
SC5314	1	83576	694	5.85624	0.0486292	14350	12444749	0.871313	10695	0.127967	0.859399	618	0.89049	0.0496595	867.23	504197	6310	1453514	0.101767	50722	0.606897	0.0348961	34.8961	61	0.0878963	0.0419673	230.351	2329
NCYC_59		73603	66206	5.43823	4.89169	13053	12810714	0.896936	10488	0.142494	0.81869	60996	0.921306	4.76133	978.34	145221	5257	1150571	0.0805566	41314	0.561309	0.0359074	35.9074	4165	0.0629097	3.61994	218.86	2420
NCYC_4144	18	94271	55861	6.81476	4.03814	16149	12324515	0.862895	12838	0.136182	1.04166	49526	0.886594	4.01849	760.67	144446	6836	1557553	0.109051	55553	0.58929	0.0356668	35.6668	5293	0.094753	3.39828	227.85	1925
NCYC_4145	NC	120845	52120	8.61697	3.71647	20992	11700923	0.819234	14872	0.123067	1.27101	42885	0.822813	3.6651	555.47	94528	9032	2059878	0.144221	72744	0.601961	0.0353147	35.3147	7612	0.146048	3.69536	228.06	2498
Minimum		64980	694	4.59274	0.0486292	11405	11700923	0.819234	8653	0.117032	0.671065	618	0.822813	0.0496595	555.47	94528	4864	1083073	0.0758308	38005	0.561309	0.0343999	34.3999	61	0.00773024	0.0419673	217.985	1388
Maximum		120845	73978	8.61697	5.21203	20992	12894423	0.902796	14872	0.14733	1.27101	67146	0.990204	5.32945	1130.59	504197	9032	2059878	0.144221	72744	0.609396	0.0359074	35.9074	8113	0.14617	4.60062	231.717	3950
Average		94535.7	49455.2	6.69884	3.50273	16491.7	1.22458e+07	0.857381	12051.5	0.127914	0.986362	43678.5	0.894073	3.56822	754.922	227676	7059.05	1.59729e+06	0.111833	56159.9	0.593502	0.0351635	35.1635	4809.31	0.0879677	2.96164	226.141	2443.33
