## Supplementary for "Genomic evidence for a hybrid origin of the yeast opportunistic pathogen *Candida albicans*": TableS4.xlsx

### Sheet: Union_het_blocks
		Union		Intersection
Chromosome	Size	Heterozygous	Heterozygous %	Heterozygous	Heterozygous %
Chromosome 1	3188341	1758565	0.551561	0	0
Chromosome 2	2231883	1146689	0.513776	0	0
Chromosome 3	1799298	880309	0.489251	0	0
Chromosome 4	1603259	927497	0.578507	0	0
Chromosome 5	1190869	724074	0.608022	0	0
Chromosome 6	1033292	641566	0.620895	0	0
Chromosome 7	949580	498337	0.524797	0	0
Chromosome R	2286237	1016395	0.444571	0	0
Overall	14282759	7593432	0.53165	0	0
