## Supplementary for "Genomic evidence for a hybrid origin of the yeast opportunistic pathogen *Candida albicans*": TableS5.xlsx

### Sheet: GROUP1
GROUP1: SC5314, CEC4492, CEC4497, CEC5026
Strain	Inference	Intersection LOH blocks >100bp		Intersection LOH blocks >100bp (>100bp)		Intersection Heterozygous blocks >100bp		Intersection Heterozygous blocks >100bp (>100bp)		Intersection LOH blocks >100bp (>100bp) - coding		Intersection LOH blocks >100bp (>100bp) - non-coding		Intersection Heterozygous blocks >100bp (>100bp) - coding		Intersection Heterozygous blocks >100bp (>100bp) - non-coding
SC5314	Ancestral positions (3/4 or 4/4)	818	0.147814	818	0.149052	3111	0.621206	2426	0.612936	759	0.15698	59	0.0903522	829	0.641145	1597	0.59925
	Ancestral positions (2/4)	1	0.000180701	1	0.000182216	23	0.00459265	17	0.0042951	1	0.000206825	0	0	7	0.00541377	10	0.00375235
	Ancestral (uncertain adscription)	0	0	0	0	17	0.00339457	13	0.00328449	0	0	0	0	4	0.00309358	9	0.00337711
	Ambiguous	1695	0.306288	1692	0.308309	1191	0.237819	968	0.244568	1505	0.311272	187	0.286371	280	0.216551	688	0.258161
	Recent	3020	0.545717	2977	0.542456	666	0.132987	534	0.134917	2570	0.531541	407	0.623277	173	0.133797	361	0.13546
	Total number of positions	5534		5488		5008		3958		4835		653		1293		2665
	Region size	9195355		8957075		144498		121002		7520889		1436186		36373		84629
	Ancestral heterozygosity	819	0.147994	819	0.149235	3142.5	0.627496	2449.5	0.618873	760	0.157187	59	0.0903522	838	0.648105	1611.5	0.60469
	SNP density	0.0890667		0.0914361		21.7477		20.2435		0.101052		0.041081		23.0391		19.0419
	Recent heterozygosity	4715	0.852006	4669	0.850765	1865.5	0.372504	1508.5	0.381127	4075	0.842813	594	0.909648	455	0.351895	1053.5	0.39531
	SNP density	0.512759		0.521264		12.9102		12.4667		0.541824		0.413595		12.5093		12.4485
CEC4492	Ancestral positions (3/4 or 4/4)	957	0.127413	957	0.12801	3122	0.633137	2464	0.632281	884	0.135086	73	0.0783262	862	0.671863	1602	0.612854
	Ancestral positions (2/4)	1	0.000133138	1	0.000133761	21	0.00425877	16	0.00410572	1	0.000152812	0	0	9	0.00701481	7	0.00267789
	Ancestral (uncertain adscription)	0	0	0	0	17	0.00344758	13	0.0033359	0	0	0	0	4	0.00311769	9	0.003443
	Ambiguous	2420	0.322194	2416	0.323167	1094	0.221862	874	0.224275	2148	0.32824	268	0.287554	253	0.197194	621	0.237567
	Recent	4133	0.55026	4102	0.548689	677	0.137295	530	0.136002	3511	0.536522	591	0.63412	155	0.120811	375	0.143458
	Total number of positions	7511		7476		4931		3897		6544		932		1283		2614
	Region size	9195355		8957075		144498		121002		7520889	0	1436186		36373		84629
	Ancestral heterozygosity	958	0.127546	958	0.128143	3151.5	0.63912	2486.5	0.638055	885	0.135238	73	0.0783262	873	0.680436	1613.5	0.617253
	SNP density	0.104183		0.106955		21.81		20.5492		0.117672		0.0508291		24.0013		19.0656
	Recent heterozygosity	6553	0.872454	6518	0.871857	1779.5	0.36088	1410.5	0.361945	5659	0.864762	859	0.921674	410	0.319564	1000.5	0.382747
	SNP density	0.712642		0.727693		12.315		11.6568		0.752438		0.598112		11.2721		11.8222
CEC4497	Ancestral positions (3/4 or 4/4)	846	0.131122	846	0.131755	3021	0.604926	2372	0.598235	781	0.137986	65	0.0854139	825	0.658946	1547	0.570217
	Ancestral positions (2/4)	2	0.000309981	2	0.000311478	18	0.00360433	16	0.00403531	2	0.000353357	0	0	9	0.0071885	7	0.00258017
	Ancestral (uncertain adscription)	0	0	0	0	17	0.00340408	13	0.00327869	0	0	0	0	4	0.00319489	9	0.00331736
	Ambiguous	1590	0.246435	1589	0.247469	1121	0.224469	884	0.222951	1431	0.252827	158	0.207622	230	0.183706	654	0.241062
	Recent	4014	0.622133	3984	0.620464	817	0.163596	680	0.171501	3446	0.608834	538	0.706965	184	0.146965	496	0.182823
	Total number of positions	6452		6421		4994		3965		5660		761		1252		2713
	Region size	9195355		8957075		144498		121002		7520889		1436186		36373		84629
	Ancestral heterozygosity	848	0.131432	848	0.132067	3047.5	0.610232	2394.5	0.603909	783	0.138339	65	0.0854139	836	0.667732	1558.5	0.574456
	SNP density	0.0922205		0.0946738		21.0903		19.7889		0.10411		0.0452588		22.9841		18.4157
	Recent heterozygosity	5604	0.868568	5573	0.867933	1946.5	0.389768	1570.5	0.396091	4877	0.861661	696	0.914586	416	0.332268	1154.5	0.425544
	SNP density	0.609438		0.62219		13.4708		12.9791		0.648461		0.484617		11.4371		13.6419
CEC5026	Ancestral positions (3/4 or 4/4)	914	0.114839	914	0.115273	3097	0.615706	2431	0.616379	840	0.12062	74	0.0766839	851	0.670607	1580	0.590654
	Ancestral positions (2/4)	0	0	0	0	26	0.00516899	17	0.00431034	0	0	0	0	7	0.00551615	10	0.00373832
	Ancestral (uncertain adscription)	0	0	0	0	17	0.00337972	13	0.00329615	0	0	0	0	4	0.00315209	9	0.00336449
	Ambiguous	2161	0.271517	2159	0.272292	1108	0.220278	879	0.22287	1951	0.280155	208	0.215544	224	0.176517	655	0.24486
	Recent	4884	0.613645	4856	0.612435	782	0.155467	604	0.153144	4173	0.599225	683	0.707772	183	0.144208	421	0.157383
	Total number of positions	7959		7929		5030		3944		6964		965		1269		2675
	Region size	9195355		8957075		144498		121002		7520889		1436186		36373		84629
	Ancestral heterozygosity	914	0.114839	914	0.115273	3131.5	0.622565	2454.5	0.622338	840	0.12062	74	0.0766839	860	0.677699	1594.5	0.596075
	SNP density	0.099398		0.102042		21.6716		20.2848		0.111689		0.0515254		23.6439		18.8411
	Recent heterozygosity	7045	0.885161	7015	0.884727	1898.5	0.377435	1489.5	0.377662	6124	0.87938	891	0.923316	409	0.322301	1080.5	0.403925
	SNP density	0.766148		0.78318		13.1386		12.3097		0.814265		0.620393		11.2446		12.7675
Average	Ancestral positions (3/4 or 4/4)	883.75	0.128751	883.75	0.129421	3087.75	0.618695	2423.25	0.614882	816	0.135983	67.75	0.0818484	841.75	0.660585	1581.5	0.593044
	Ancestral positions (2/4)	1	0.000145688	1	0.000146445	22	0.00440816	16.5	0.00418675	1	0.000166646	0	0	8	0.0062782	8.5	0.0031874
	Ancestral (uncertain adscription)	0	0	0	0	17	0.0034063	13	0.00329866	0	0	0	0	4	0.0031391	9	0.00337489
	Ambiguous	1966.5	0.286495	1964	0.287618	1128.5	0.226118	901.25	0.228686	1758.75	0.293088	205.25	0.247961	246.75	0.193643	654.5	0.24543
	Recent	4012.75	0.584608	3979.75	0.582815	735.5	0.147373	587	0.148947	3425	0.570762	554.75	0.67019	173.75	0.136355	413.25	0.154964
	Total number of positions	6864		6828.5		4990.75		3941		6000.75		827.75		1274.25		2666.75
	Region size	9195355		8957075		144498		121002		7520889		1436186		36373		84629
	Ancestral heterozygosity	884.75	0.128897	884.75	0.129567	3118.25	0.624806	2446.25	0.620718	817	0.13615	67.75	0.0818484	851.75	0.668432	1594.5	0.597919
	SNP density	0.0962171		0.0987767		21.5799		20.2166		0.108631		0.0471736		23.4171		18.8411
	Recent heterozygosity	5979.25	0.871103	5943.75	0.870433	1872.5	0.375194	1494.75	0.379282	5183.75	0.86385	760	0.918152	422.5	0.331568	1072.25	0.402081
	SNP density	0.650247		0.663582		12.9587		12.3531		0.689247		0.529179		11.6158		12.67
Considering unambiguous positions	TOTAL ANCESTRAL		0.180653		0.181879		0.807366		0.804754		0.192598		0.108835		0.828954		0.792397
	TOTAL RECENT		0.819347		0.818121		0.192634		0.195246		0.807402		0.891165		0.171046		0.207603
Considering ambiguous positions	Ambiguous ancestral		0.0517563		0.0523117		0.18256		0.184036		0.0564482		0.026987		0.160521		0.194478
	Ambiguous recent		0.234739		0.235306		0.043558		0.04465		0.23664		0.220974		0.033122		0.0509521
	TOTAL ANCESTRAL		0.180653		0.181879		0.807366		0.804754		0.192598		0.108835		0.828954		0.792397
	TOTAL RECENT		0.819347		0.818121		0.192634		0.195246		0.807402		0.891165		0.171046		0.207603

### Sheet: GROUP2
GROUP2: CEC3544, CEC1426, CEC3716, CEC3533
Strain	Inference	Intersection LOH blocks >100bp		Intersection LOH blocks >100bp (>100bp)		Intersection Heterozygous blocks >100bp		Intersection Heterozygous blocks >100bp (>100bp)		Intersection LOH blocks >100bp (>100bp) - coding		Intersection LOH blocks >100bp (>100bp) - non-coding		Intersection Heterozygous blocks >100bp (>100bp) - coding		Intersection Heterozygous blocks >100bp (>100bp) - non-coding
CEC3544	Ancestral positions (3/4 or 4/4)	981	0.139744	981	0.140645	3010	0.666077	2362	0.665727	908	0.148221	73	0.0859835	901	0.759696	1461	0.618544
	Ancestral positions (2/4)	1	0.00014245	1	0.000143369	18	0.00398318	13	0.00366404	1	0.000163239	0	0	4	0.00337268	9	0.00381033
	Ancestral (uncertain adscription)	0	0	0	0	13	0.00287674	8	0.00225479	0	0	0	0	4	0.00337268	4	0.00169348
	Ambiguous	2077	0.295869	2072	0.297061	967	0.213985	743	0.209414	1846	0.301339	226	0.266196	181	0.152614	562	0.237934
	Recent	3961	0.564245	3921	0.562151	511	0.113078	422	0.11894	3371	0.550278	550	0.647821	96	0.0809444	326	0.138019
	Total number of positions	7020		6975		4519		3548		6126		849		1186		2362
	Region size	9249212		9013791		132694		109844		7555016		1458775		34755		75089
	Ancestral heterozygosity	982	0.139886	982	0.140789	3034.5	0.671498	2379	0.670519	909	0.148384	73	0.0859835	907	0.764755	1472	0.623201
	SNP density	0.106171		0.108944		22.8684		21.658		0.120317		0.050042		26.097		19.6034
	Recent heterozygosity	6038	0.860114	5993	0.859211	1484.5	0.328502	1169	0.329481	5217	0.851616	776	0.914016	279	0.235245	890	0.376799
	SNP density	0.652812		0.66487		11.1874		10.6424		0.690535		0.531953		8.02762		11.8526
CEC1426	Ancestral positions (3/4 or 4/4)	1044	0.150108	1044	0.150976	2975	0.676136	2357	0.681411	961	0.15879	83	0.0961761	929	0.780672	1428	0.629352
	Ancestral positions (2/4)	2	0.000287563	2	0.000289226	14	0.00318182	12	0.00346921	2	0.000330469	0	0	1	0.000840336	11	0.00484795
	Ancestral (uncertain adscription)	0	0	0	0	13	0.00295455	8	0.00231281	0	0	0	0	4	0.00336134	4	0.00176289
	Ambiguous	2348	0.337599	2342	0.338684	888	0.201818	683	0.197456	2089	0.345175	253	0.293163	162	0.136134	521	0.229617
	Recent	3561	0.512006	3527	0.510051	510	0.115909	399	0.115351	3000	0.495704	527	0.61066	94	0.0789916	305	0.13442
	Total number of positions	6955		6915		4400		3459		6052		863		1190		2269
	Region size	9249212		9013791		132694		109844		7555016	0	1458775		34755		75089
	Ancestral heterozygosity	1046	0.150395	1046	0.151265	2995.5	0.680795	2373	0.686036	963	0.159121	83	0.0961761	932	0.783193	1441	0.635082
	SNP density	0.113091		0.116044		22.5745		21.6034		0.127465		0.0568971		26.8163		19.1906
	Recent heterozygosity	5909	0.849605	5869	0.848735	1404.5	0.319205	1086	0.313964	5089	0.840879	780	0.903824	258	0.216807	828	0.364918
	SNP density	0.638865		0.651113		10.5845		9.88675		0.673592		0.534695		7.42339		11.0269
CEC3716	Ancestral positions (3/4 or 4/4)	894	0.135742	894	0.136739	2868	0.63592	2252	0.633831	825	0.143453	69	0.0876747	867	0.729184	1385	0.585871
	Ancestral positions (2/4)	2	0.000303674	2	0.000305904	16	0.00354767	13	0.00365888	2	0.000347766	0	0	4	0.00336417	9	0.00380711
	Ancestral (uncertain adscription)	0	0	0	0	13	0.00288248	8	0.00225162	0	0	0	0	4	0.00336417	4	0.00169205
	Ambiguous	1680	0.255087	1677	0.2565	909	0.201552	723	0.20349	1516	0.263606	161	0.204574	168	0.141295	555	0.234772
	Recent	4010	0.608867	3965	0.606455	704	0.156098	557	0.156769	3408	0.592593	557	0.707751	146	0.122792	411	0.173858
	Total number of positions	6586		6538		4510		3553		5751		787		1189		2364
	Region size	9249212		9013791		132694		109844		7555016		1458775		34755		75089
	Ancestral heterozygosity	896	0.136046	896	0.137045	2890.5	0.640909	2269	0.638615	827	0.143801	69	0.0876747	873	0.73423	1396	0.590525
	SNP density	0.0968731		0.0994032		21.7832		20.6566		0.109464		0.0473		25.1187		18.5913
	Recent heterozygosity	5690	0.863954	5642	0.862955	1619.5	0.359091	1284	0.361385	4924	0.856199	718	0.912325	316	0.26577	968	0.409475
	SNP density	0.615188		0.62593		12.2048		11.6893		0.651752		0.492194		9.09222		12.8914
CEC3533	Ancestral positions (3/4 or 4/4)	1040	0.14037	1040	0.140902	2962	0.662788	2350	0.669516	962	0.147523	78	0.0906977	910	0.766639	1440	0.619888
	Ancestral positions (2/4)	1	0.000134971	1	0.000135483	16	0.00358022	12	0.0034188	1	0.000153351	0	0	1	0.00084246	11	0.00473526
	Ancestral (uncertain adscription)	0	0	0	0	13	0.00290893	8	0.0022792	0	0	0	0	4	0.00336984	4	0.00172191
	Ambiguous	1994	0.269132	1992	0.269882	851	0.190423	658	0.187464	1808	0.277258	184	0.213953	145	0.122157	513	0.220835
	Recent	4374	0.590363	4348	0.58908	627	0.1403	482	0.137322	3750	0.575065	598	0.695349	127	0.106992	355	0.15282
	Total number of positions	7409		7381		4469		3510		6521		860		1187		2323
	Region size	9249212		9013791		132694		109844		7555016		1458775		34755		75089
	Ancestral heterozygosity	1041	0.140505	1041	0.141038	2984.5	0.667823	2366	0.674074	963	0.147677	78	0.0906977	913	0.769166	1453	0.625484
	SNP density	0.11255		0.11549		22.4916		21.5396		0.127465		0.0534695		26.2696		19.3504
	Recent heterozygosity	6368	0.859495	6340	0.858962	1484.5	0.332177	1144	0.325926	5558	0.852323	782	0.909302	274	0.230834	870	0.374516
	SNP density	0.688491		0.703367		11.1874		10.4148		0.73567		0.536066		7.88376		11.5863
Average	Ancestral positions (3/4 or 4/4)	989.75	0.141545	989.75	0.142364	2953.75	0.66013	2330.25	0.662473	914	0.14953	75.75	0.0902054	901.75	0.759049	1428.5	0.613222
	Ancestral positions (2/4)	1.5	0.000214516	1.5	0.000215757	16	0.00357582	12.5	0.00355366	1.5	0.000245399	0	0	2.5	0.00210438	10	0.00429277
	Ancestral (uncertain adscription)	0	0	0	0	13	0.00290535	8	0.00227434	0	0	0	0	4	0.003367	4	0.00171711
	Ambiguous	2024.75	0.28956	2020.75	0.290661	903.75	0.201978	701.75	0.199502	1814.75	0.296892	206	0.245311	164	0.138047	537.75	0.230844
	Recent	3976.5	0.568681	3940.25	0.566759	588	0.131411	465	0.132196	3382.25	0.553333	558	0.664483	115.75	0.0974327	349.25	0.149925
	Total number of positions	6992.5		6952.25		4474.5		3517.5		6112.5		839.75		1188		2329.5
	Region size	9249212		9013791		132694		109844		7555016		1458775		34755		75089
	Ancestral heterozygosity	991.25	0.141759	991.25	0.14258	2976.25	0.665158	2346.75	0.667164	915.5	0.149775	75.75	0.0902054	906.25	0.762837	1440.5	0.618373
	SNP density	0.107171		0.10997		22.4294		21.3644		0.121178		0.0519271		26.0754		19.1839
	Recent heterozygosity	6001.25	0.858241	5961	0.85742	1498.25	0.334842	1170.75	0.332836	5197	0.850225	764	0.909795	281.75	0.237163	889	0.381627
	SNP density	0.648839		0.66132		11.291		10.6583		0.687887		0.523727		8.10675		11.8393
Considering unambiguous positions	TOTAL ANCESTRAL		0.199537		0.201004		0.833508		0.833437		0.213018		0.119527		0.88501		0.803963
	TOTAL RECENT		0.800463		0.798996		0.166492		0.166563		0.786982		0.880473		0.11499		0.196037
Considering ambiguous positions	Ambiguous ancestral		0.057778		0.058424		0.16835		0.166273		0.0632434		0.0293212		0.122173		0.18559
	Ambiguous recent		0.231782		0.232237		0.0336276		0.0332297		0.233648		0.21599		0.0158741		0.045254
	TOTAL ANCESTRAL		0.199537		0.201004		0.833508		0.833437		0.213018		0.119527		0.88501		0.803963
	TOTAL RECENT		0.800463		0.798996		0.166492		0.166563		0.786982		0.880473		0.11499		0.196037

### Sheet: GROUP3
GROUP3: CEC3560, CEC3601, CEC2021, CEC3557
Strain	Inference	Intersection LOH blocks >100bp		Intersection LOH blocks >100bp (>100bp)		Intersection Heterozygous blocks >100bp		Intersection Heterozygous blocks >100bp (>100bp)		Intersection LOH blocks >100bp (>100bp) - coding		Intersection LOH blocks >100bp (>100bp) - non-coding		Intersection Heterozygous blocks >100bp (>100bp) - coding		Intersection Heterozygous blocks >100bp (>100bp) - non-coding
CEC3560	Ancestral positions (3/4 or 4/4)	752	0.123847	752	0.124606	2051	0.61889	1640	0.624286	687	0.131634	65	0.0796569	653	0.680208	987	0.592082
	Ancestral positions (2/4)	1	0.00016469	1	0.0001657	17	0.00512975	12	0.00456795	0	0	1	0.00122549	4	0.00416667	8	0.00479904
	Ancestral (uncertain adscription)	1	0.00016469	1	0.0001657	16	0.004828	14	0.00532927	1	0.000191608	0	0	5	0.00520833	9	0.00539892
	Ambiguous	2008	0.330698	2007	0.33256	821	0.247737	649	0.24705	1794	0.343744	213	0.261029	190	0.197917	459	0.275345
	Recent	3310	0.545125	3274	0.542502	409	0.123416	312	0.118767	2737	0.52443	537	0.658088	108	0.1125	204	0.122376
	Total number of positions	6072		6035		3314		2627		5219		816		960		1667
	Region size	9484013		9256181		93451		78619		7765894		1490287		26392		52227
	Ancestral heterozygosity	753.5	0.124094	753.5	0.124855	2076	0.626433	1659	0.631519	687.5	0.13173	66	0.0808824	659.5	0.686979	999.5	0.59958
	SNP density	0.0794495		0.0814051		22.2149		21.1018		0.0885281		0.0442868		24.9886		19.1376
	Recent heterozygosity	5318.5	0.875906	5281.5	0.875145	1238	0.373567	968	0.368481	4531.5	0.86827	750	0.919118	300.5	0.313021	667.5	0.40042
	SNP density	0.560786		0.570592		13.2476		12.3125		0.583513		0.503259		11.386		12.7807
CEC3601	Ancestral positions (3/4 or 4/4)	774	0.102625	774	0.103118	1993	0.620486	1589	0.622649	713	0.109088	61	0.0628866	616	0.663079	973	0.599507
	Ancestral positions (2/4)	1	0.000132591	1	0.000133227	11	0.00342466	10	0.0039185	1	0.000152999	0	0	5	0.00538213	5	0.00308071
	Ancestral (uncertain adscription)	1	0.000132591	1	0.000133227	16	0.00498132	14	0.00548589	1	0.000152999	0	0	5	0.00538213	9	0.00554529
	Ambiguous	2214	0.293556	2213	0.294831	720	0.224159	575	0.225313	1968	0.301102	245	0.252577	183	0.196986	392	0.241528
	Recent	4552	0.603553	4517	0.601785	472	0.146949	364	0.142633	3853	0.589504	664	0.684536	120	0.129171	244	0.150339
	Total number of positions	7542		7506		3212		2552		6536		970		929		1623
	Region size	9484013		9256181		93451		78619		7765894	0	1490287		26392		52227
	Ancestral heterozygosity	775.5	0.102824	775.5	0.103317	2012	0.626401	1606	0.62931	714.5	0.109318	61	0.0628866	623.5	0.671152	982.5	0.60536
	SNP density	0.0817692		0.0837819		21.53		20.4276		0.0920049		0.0409317		23.6246		18.8121
	Recent heterozygosity	6766.5	0.897176	6730.5	0.896683	1200	0.373599	946	0.37069	5821.5	0.890682	909	0.937113	305.5	0.328848	640.5	0.39464
	SNP density	0.713464		0.727136		12.841		12.0327		0.749624		0.60995		11.5755		12.2638
CEC2021	Ancestral positions (3/4 or 4/4)	626	0.0986604	626	0.0991448	1999	0.588287	1594	0.59037	580	0.10426	46	0.0612517	631	0.626614	963	0.568813
	Ancestral positions (2/4)	1	0.000157604	1	0.000158378	8	0.00235433	8	0.00296296	1	0.000179759	0	0	2	0.0019861	6	0.003544
	Ancestral (uncertain adscription)	1	0.000157604	1	0.000158378	16	0.00470865	14	0.00518519	1	0.000179759	0	0	5	0.00496524	9	0.00531601
	Ambiguous	1547	0.243814	1546	0.244853	771	0.226898	590	0.218519	1401	0.251843	145	0.193076	197	0.195631	393	0.232132
	Recent	4170	0.65721	4140	0.655686	604	0.177752	494	0.182963	3580	0.643538	560	0.745672	172	0.170804	322	0.190195
	Total number of positions	6345		6314		3398		2700		5563		751		1007		1693
	Region size	9484013		9256181		93451		78619		7765894		1490287		26392		52227
	Ancestral heterozygosity	627.5	0.0988968	627.5	0.0993823	2015	0.592996	1609	0.595926	581.5	0.10453	46	0.0612517	635.5	0.631082	973.5	0.575015
	SNP density	0.066164		0.0677925		21.5621		20.4658		0.0748787		0.0308665		24.0793		18.6398
	Recent heterozygosity	5717.5	0.901103	5686.5	0.900618	1383	0.407004	1091	0.404074	4981.5	0.89547	705	0.938748	371.5	0.368918	719.5	0.424985
	SNP density	0.602857		0.614346		14.7992		13.8771		0.641459		0.473063		14.0762		13.7764
CEC3557	Ancestral positions (3/4 or 4/4)	720	0.106023	720	0.106446	2027	0.596703	1621	0.591174	664	0.111167	56	0.0707965	630	0.630631	991	0.56856
	Ancestral positions (2/4)	1	0.000147254	1	0.000147842	20	0.00588755	14	0.00510576	0	0	1	0.00126422	7	0.00700701	7	0.00401606
	Ancestral (uncertain adscription)	1	0.000147254	1	0.000147842	16	0.00471004	14	0.00510576	1	0.00016742	0	0	5	0.00500501	9	0.00516351
	Ambiguous	2024	0.298042	2023	0.299083	810	0.238446	655	0.238877	1838	0.307718	185	0.233881	217	0.217217	438	0.251291
	Recent	4045	0.595641	4019	0.594175	524	0.154254	438	0.159737	3470	0.580948	549	0.694058	140	0.14014	298	0.17097
	Total number of positions	6791		6764		3397		2742		5973		791		999		1743
	Region size	9484013		9256181		93451		78619		7765894		1490287		26392		52227
	Ancestral heterozygosity	721.5	0.106244	721.5	0.106668	2055	0.604946	1642	0.598833	664.5	0.111251	57	0.0720607	639.5	0.64014	1002.5	0.575158
	SNP density	0.0760754		0.0779479		21.9901		20.8855		0.0855665		0.0382477		24.2308		19.1951
	Recent heterozygosity	6069.5	0.893756	6042.5	0.893332	1342	0.395054	1100	0.401167	5308.5	0.888749	734	0.927939	359.5	0.35986	740.5	0.424842
	SNP density	0.639972		0.652807		14.3605		13.9915		0.683566		0.492523		13.6216		14.1785
Average	Ancestral positions (3/4 or 4/4)	718	0.107364	718	0.107893	2017.5	0.60581	1611	0.606723	661	0.11352	57	0.0685096	632.5	0.649551	978.5	0.581921
	Ancestral positions (2/4)	1	0.000149533	1	0.000150269	14	0.00420389	11	0.00414274	0.5	8.58701e-05	0.5	0.000600962	4.5	0.00462131	6.5	0.0038656
	Ancestral (uncertain adscription)	1	0.000149533	1	0.000150269	16	0.00480444	14	0.00527257	1	0.00017174	0	0	5	0.00513479	9	0.00535236
	Ambiguous	1948.25	0.291327	1947.25	0.292611	780.5	0.234367	617.25	0.232464	1750.25	0.300588	197	0.236779	196.75	0.202054	420.5	0.250074
	Recent	4019.25	0.601009	3987.5	0.599196	502.25	0.150815	402	0.151398	3410	0.585634	577.5	0.694111	135	0.138639	267	0.158787
	Total number of positions	6687.5		6654.75		3330.25		2655.25		5822.75		832		973.75		1681.5
	Region size	9484013		9256181		93451		78619		7765894		1490287		26392		52227
	Ancestral heterozygosity	719.5	0.107589	719.5	0.108118	2039.5	0.612416	1629	0.613502	662	0.113692	57.5	0.0691106	639.5	0.656739	989.5	0.588463
	SNP density	0.0758645		0.0777318		21.8243		20.7202		0.0852445		0.0385832		24.2308		18.9461
	Recent heterozygosity	5968	0.892411	5935.25	0.891882	1290.75	0.387584	1026.25	0.386498	5160.75	0.886308	774.5	0.930889	334.25	0.343261	692	0.411537
	SNP density	0.629269		0.64122		13.8121		13.0535		0.66454		0.519699		12.6648		13.2499
Considering unambiguous positions	TOTAL ANCESTRAL		0.151817		0.152841		0.799882		0.799313		0.162554		0.0905512		0.823037		0.784695
	TOTAL RECENT		0.848183		0.847159		0.200118		0.200687		0.837446		0.909449		0.176963		0.215305
Considering ambiguous positions	Ambiguous ancestral		0.0442285		0.0447229		0.187466		0.185811		0.0488617		0.0214406		0.166298		0.196232
	Ambiguous recent		0.247099		0.247888		0.0469009		0.0466525		0.251726		0.215338		0.035756		0.0538423
	TOTAL ANCESTRAL		0.151817		0.152841		0.799882		0.799313		0.162554		0.0905512		0.823037		0.784695
	TOTAL RECENT		0.848183		0.847159		0.200118		0.200687		0.837446		0.909449		0.176963		0.215305
