## Supplementary for "Genomic evidence for a hybrid origin of the yeast opportunistic pathogen *Candida albicans*": TableS6.xlsx

### Sheet: Africana
Genome	Candida albicans haplotype A
Size	14282759
Scaffolds	8
GC content	0.3345
		Mapping statistics			Variant Calling statistics
Strain	Clade	Coverage	% reads mapped	Genome > 20 reads	Variants	PASS Variants	SNPs	PASS SNPs	INDELs	PASS INDELs	Heteroz INDELs PASS	Heteroz SNPs PASS	Heteroz Variant PASS	Homoz Variant PASS	PASS Variants/kb	PASS SNPSs/kb	Heteroz Variant/kb	Homoz Variant/kb	LOH Blocks > 100bp	LOH Blocks > 150bp	LOH Blocks > 200bp	LOH Blocks > 500bp	LOH Blocks > 1000bp	LOH Blocks > 5000bp	LOH nucl >100bp	LOH genome >100bp	LOH nucl >200bp	LOH genome >200bp	Heter blocks >100bp	Heter nucl >100bp	% Heter nucl >100bp	Heter var in heter blocks >100bp	% heter var in heter blocks >100bp	Parental divergence
CEC4103	13	47.6618	0.9954	13963240	159628	146169	136089	123581	23325	22385	6473	30030	36706	109463	10.4681	8.85045	2.62876	7.83937	6091	4964	4381	2702	1796	565	13601647	0.952312	13364312	0.935695	2330	517373	0.0362236	19107	0.520542	0.0369308
CEC4855	13	178.027	0.9905	14113902	163081	148356	138887	125124	23940	22996	6859	30451	37546	110810	10.5113	8.8653	2.66021	7.85112	6200	5058	4462	2695	1799	576	13586356	0.951242	13344614	0.934316	2413	532312	0.0372695	19828	0.528099	0.0372488
CEC4856	13	231.925	0.9903	14115208	163466	148126	139205	124970	23988	22902	6827	30562	37643	110483	10.4941	8.85357	2.66684	7.82723	6222	5077	4469	2738	1837	584	13586653	0.951262	13342358	0.934158	2415	532300	0.0372687	19732	0.524188	0.0370693
CEC4858	13	148.68	0.9989	14087086	162579	148048	138417	124872	23922	22951	6741	30224	37190	110858	10.5095	8.86429	2.64001	7.86948	6149	5003	4393	2685	1805	566	13592984	0.951706	13348158	0.934564	2392	527428	0.0369276	19610	0.527292	0.0371804
CEC4864	13	186.952	0.9911	14116975	163173	148337	138943	125086	23975	23014	6904	30615	37756	110581	10.5077	8.86068	2.67451	7.83319	6229	5085	4486	2729	1826	581	13581554	0.950905	13338601	0.933895	2427	537486	0.0376318	19920	0.527598	0.0370614
CEC4886	13	200.193	0.993	14113888	162593	147621	138443	124534	23918	22869	6616	29714	36548	111073	10.4593	8.82351	2.58951	7.86977	6061	4924	4326	2602	1734	537	13594264	0.951795	13352654	0.934879	2379	529076	0.037043	19561	0.535214	0.036972
CEC4943	13	196.028	0.993	14119421	163225	148310	138941	125063	24027	23007	6975	30674	37889	110421	10.5	8.85752	2.68347	7.8205	6285	5144	4538	2764	1856	599	13580382	0.950823	13336858	0.933773	2420	535673	0.0375049	19837	0.523556	0.0370319
CEC5021	13	184.547	0.9921	14120986	161863	147428	137844	124272	23790	22943	6702	29574	36489	110939	10.4403	8.80052	2.58403	7.85632	6096	4974	4384	2687	1816	576	13606578	0.952658	13368473	0.935987	2359	515112	0.0360653	19021	0.52128	0.036926
Minimum		47.6618	0.9903	13963240	159628	146169	136089	123581	23325	22385	6473	29574	36489	109463	10.4403	8.80052	2.58403	7.8205	6061	4924	4326	2602	1734	537	13580382	0.950823	13336858	0.933773	2330	515112	0.0360653	19021	0.520542	0.036926
Maximum		231.925	0.9989	14120986	163466	148356	139205	125124	24027	23014	6975	30674	37889	111073	10.5113	8.8653	2.68347	7.86977	6285	5144	4538	2764	1856	599	13606578	0.952658	13368473	0.935987	2427	537486	0.0376318	19920	0.535214	0.0372488
Average		171.752	0.993038	14120986	163466	148356	139205	125124	24027	23014	6975	30674	37889	111073	10.5113	8.8653	2.64092	7.84587	6285	5144	4538	2764	1856	599	13606578	0.951588	1.33495e+07	0.934659	2427	537486	0.0369918	19577	0.525971	0.0370526
