## Supplementary for "Genomic evidence for a hybrid origin of the yeast opportunistic pathogen *Candida albicans*": TableS7.xlsx

### Sheet: Group1
Comparing intersection of heterozygous blocks of group1 and LOH of each africana strain (>100bp):
SC5314
	CEC4103		CEC4855		CEC4856		CEC4858		CEC4864		CEC4886		CEC4943		CEC5021
Overlap size (bp)	94587		94008		94486		93890		94322		94900		93634		94267
Ancestral positions	1856		1834		1854		1840		1841		1869		1831		1853
Recent positions	378		374		378		378		382		387		376		381
Shared ancestral	3	0.00161638	4	0.00218103	5	0.00269687	4	0.00217391	4	0.00217273	5	0.00267523	4	0.0021846	5	0.00269833
Shared recent	1	0.0026455	1	0.0026738	1	0.0026455	1	0.0026455	1	0.0026178	1	0.00258398	1	0.00265957	2	0.00524934
Ancestral undefined	4		4		4		4		4		4		4		4
Ancestral hapA	986	0.53125	958	0.522356	972	0.524272	964	0.523913	957	0.519826	982	0.525415	958	0.523211	967	0.521856
Ancestral hapB	863	0.464978	686	0.374046	873	0.470874	868	0.471739	876	0.475828	878	0.46977	865	0.472419	877	0.473287
Recent undefined	103		106		107		105		108		110		107		105
Recent hapA	241	0.637566	233	0.622995	236	0.624339	238	0.62963	239	0.625654	241	0.622739	233	0.619681	240	0.629921
Recent hapB	33	0.0873016	34	0.0909091	34	0.0899471	34	0.0899471	34	0.0890052	35	0.0904393	35	0.0930851	34	0.0892388
CEC4492
	CEC4103		CEC4855		CEC4856		CEC4858		CEC4864		CEC4886		CEC4943		CEC5021
Overlap size (bp)	94587		94008		94486		93890		94322		94900		93634		94267
Ancestral positions	1867		1863		1872		1865		1859		1885		1855		1872
Recent positions	373		366		372		368		378		380		363		367
Shared ancestral	2	0.00107124	3	0.00161031	4	0.00213675	3	0.00160858	3	0.00161377	4	0.00212202	3	0.00161725	4	0.00213675
Shared recent	2	0.00536193	1	0.00273224	1	0.00268817	1	0.00271739	1	0.0026455	1	0.00263158	1	0.00275482	1	0.0027248
Ancestral undefined	7		7		7		7		7		7		7		7
Ancestral hapA	1037	0.555437	1022	0.548578	1027	0.548611	1024	0.549062	1018	0.547606	1040	0.551724	1019	0.549326	1024	0.547009
Ancestral hapB	821	0.439743	831	0.446055	834	0.445513	831	0.445576	831	0.447015	834	0.44244	826	0.445283	837	0.447115
Recent undefined	46		46		46		46		46		47		45		47
Recent hapA	316	0.847185	309	0.844262	315	0.846774	311	0.845109	319	0.843915	320	0.842105	307	0.84573	309	0.841962
Recent hapB	9	0.0241287	10	0.0273224	10	0.0268817	10	0.0271739	12	0.031746	12	0.0315789	10	0.0275482	10	0.027248
CEC4497
	CEC4103		CEC4855		CEC4856		CEC4858		CEC4864		CEC4886		CEC4943		CEC5021
Overlap size (bp)	94587		94008		94486		93890		94322		94900		93634		94267
Ancestral positions	1839		1815		1833		1823		1826		1850		1812		1834
Recent positions	452		458		464		459		462		467		459		460
Shared ancestral	3	0.00163132	4	0.00220386	5	0.00272777	4	0.00219419	4	0.00219058	5	0.0027027	4	0.00220751	5	0.00272628
Shared recent	1	0.00221239	1	0.00218341	2	0.00431034	1	0.00217865	2	0.004329	1	0.00214133	1	0.00217865	1	0.00217391
Ancestral undefined	8		8		8		8		8		8		8		8
Ancestral hapA	1021	0.555193	996	0.54876	1006	0.548827	1002	0.549643	996	0.545455	1017	0.54973	996	0.549669	1005	0.547983
Ancestral hapB	807	0.438825	807	0.444628	814	0.444081	809	0.443774	818	0.447974	820	0.443243	804	0.443709	816	0.444929
Recent undefined	53		52		51		51		52		53		52		52
Recent hapA	388	0.858407	395	0.862445	402	0.866379	397	0.864924	398	0.861472	403	0.862955	396	0.862745	397	0.863043
Recent hapB	10	0.0221239	10	0.0218341	9	0.0193966	10	0.0217865	10	0.021645	10	0.0214133	10	0.0217865	10	0.0217391
CEC5026
	CEC4103		CEC4855		CEC4856		CEC4858		CEC4864		CEC4886		CEC4943		CEC5021
Overlap size (bp)	94587		94008		94486		93890		94322		94900		93634		94267
Ancestral positions	1877		1848		1873		1849		1854		1880		1843		1868
Recent positions	464		450		456		455		456		462		454		452
Shared ancestral	3	0.0015983	4	0.0021645	5	0.00266951	4	0.00216333	4	0.0021575	5	0.00265957	4	0.00217037	5	0.00267666
Shared recent	1	0.00215517	1	0.00222222	1	0.00219298	1	0.0021978	1	0.00219298	1	0.0021645	1	0.00220264	1	0.00221239
Ancestral undefined	6		6		6		6		6		6		6		6
Ancestral hapA	1046	0.557272	1013	0.54816	1030	0.54992	1013	0.547864	1013	0.546386	1034	0.55	1011	0.548562	1023	0.547645
Ancestral hapB	822	0.437933	825	0.446429	832	0.444207	826	0.446728	831	0.44822	835	0.444149	822	0.446012	834	0.446467
Recent undefined	52		57		60		60		57		61		59		56
Recent hapA	390	0.840517	370	0.822222	373	0.817982	372	0.817582	376	0.824561	378	0.818182	372	0.819383	373	0.825221
Recent hapB	21	0.0452586	22	0.0488889	22	0.0482456	22	0.0483516	22	0.0482456	22	0.047619	22	0.0484581	22	0.0486726
AVERAGE
	CEC4103		CEC4855		CEC4856		CEC4858		CEC4864		CEC4886		CEC4943		CEC5021
Overlap size (bp)	94587		94008		94486		93890		94322		94900		93634		94267
Ancestral positions	1859.75		1840		1858		1844.25		1845		1871		1835.25		1856.75
Recent positions	416.75		412		417.5		415		419.5		424		413		415
Shared ancestral	2.75	0.00147869	3.75	0.00203804	4.75	0.00255651	3.75	0.00203335	3.75	0.00203252	4.75	0.00253875	3.75	0.00204332	4.75	0.00255823
Shared recent	1.25	0.0029994	1	0.00242718	1.25	0.00299401	1	0.00240964	1.25	0.00297974	1	0.00235849	1	0.00242131	1.25	0.00301205
Ancestral undefined	6.25		6.25		6.25		6.25		6.25		6.25		6.25		6.25
Ancestral hapA	1022.5	0.549805	997.25	0.541984	1008.75	0.542922	1000.75	0.542633	996	0.539837	1018.25	0.544228	996	0.542705	1004.75	0.541134
Ancestral hapB	828.25	0.445356	787.25	0.427853	838.25	0.451157	833.5	0.451945	839	0.454743	841.75	0.449893	829.25	0.451846	841	0.452942
Recent undefined	63.5		65.25		66		65.5		65.75		67.75		65.75		65
Recent hapA	333.75	0.80084	326.75	0.793083	331.5	0.794012	329.5	0.793976	333	0.793802	335.5	0.791274	327	0.791768	329.75	0.794578
Recent hapB	18.25	0.0437912	19	0.0461165	18.75	0.0449102	19	0.0457831	19.5	0.0464839	19.75	0.0465802	19.25	0.0466102	19	0.0457831

### Sheet: Group2
Comparing intersection of heterozygous blocks of group1 and LOH of each africana strain (>100bp):
CEC3544
	CEC4103		CEC4855		CEC4856		CEC4858		CEC4864		CEC4886		CEC4943		CEC5021
Overlap size (bp)	71097		70944		70792		70997		70708		71019		70910		71529
Ancestral positions	1460		1451		1456		1456		1441		1452		1451		1466
Recent positions	253		251		254		252		252		255		253		260
Shared ancestral	1	0.000684932	3	0.00206754	4	0.00274725	3	0.00206044	3	0.00208189	3	0.00206612	4	0.00275672	4	0.00272851
Shared recent	1	0.000684932	1	0.00068918	1	0.000686813	1	0.000686813	1	0.000693963	1	0.000688705	1	0.00068918	1	0.000682128
Ancestral undefined	4		4		4		4		4		4		4		4
Ancestral hapA	761	0.521233	746	0.514128	750	0.51511	754	0.517857	735	0.510062	745	0.513085	743	0.512061	755	0.515007
Ancestral hapB	694	0.475342	698	0.481048	698	0.479396	695	0.477335	699	0.48508	700	0.482094	700	0.482426	703	0.479536
Recent undefined	57		57		59		58		60		61		60		58
Recent hapA	176	0.695652	173	0.689243	174	0.685039	174	0.690476	171	0.678571	172	0.67451	172	0.679842	181	0.696154
Recent hapB	19	0.0750988	20	0.0796813	20	0.0787402	19	0.0753968	20	0.0793651	21	0.0823529	20	0.0790514	20	0.0769231
CEC1426
	CEC4103		CEC4855		CEC4856		CEC4858		CEC4864		CEC4886		CEC4943		CEC5021
Overlap size (bp)	71097		70944		70792		70997		70708		71019		70910		71529
Ancestral positions	1444		1446		1447		1449		1435		1446		1442		1452
Recent positions	238		240		243		238		236		235		237		251
Shared ancestral	1	0.000692521	3	0.00207469	4	0.00276434	3	0.00207039	3	0.00209059	3	0.00207469	4	0.00277393	4	0.00275482
Shared recent	1	0.000692521	2	0.00138313	1	0.000691085	2	0.00138026	1	0.000696864	1	0.000691563	2	0.00138696	2	0.00137741
Ancestral undefined	3		3		3		3		3		3		3		3
Ancestral hapA	772	0.534626	767	0.530429	769	0.531444	774	0.534161	757	0.527526	765	0.529046	762	0.528433	767	0.528237
Ancestral hapB	668	0.462604	673	0.465422	671	0.463718	669	0.461698	672	0.468293	675	0.466805	673	0.466713	678	0.466942
Recent undefined	31		31		28		28		30		31		30		33
Recent hapA	202	0.848739	202	0.841667	209	0.860082	203	0.852941	200	0.847458	198	0.842553	200	0.843882	211	0.840637
Recent hapB	4	0.0168067	5	0.0208333	5	0.0205761	5	0.0210084	5	0.0211864	5	0.0212766	5	0.021097	5	0.0199203
CEC3716
	CEC4103		CEC4855		CEC4856		CEC4858		CEC4864		CEC4886		CEC4943		CEC5021
Overlap size (bp)	71097		70944		70792		70997		70708		71019		70910		71529
Ancestral positions	1404		1389		1397		1398		1387		1400		1395		1404
Recent positions	312		310		310		314		303		306		307		312
Shared ancestral	1	0.000712251	3	0.00215983	4	0.00286328	3	0.00214592	3	0.00216294	3	0.00214286	4	0.00286738	4	0.002849
Shared recent	2	0.0014245	2	0.00143988	2	0.00143164	2	0.00143062	3	0.00216294	2	0.00142857	2	0.00143369	2	0.0014245
Ancestral undefined	5		5		5		5		5		5		5		5
Ancestral hapA	748	0.532764	730	0.525558	731	0.523264	736	0.526466	725	0.522711	735	0.525	731	0.524014	735	0.523504
Ancestral hapB	650	0.462963	651	0.468683	657	0.470293	654	0.467811	654	0.471521	657	0.469286	655	0.469534	660	0.470085
Recent undefined	28		29		28		29		28		29		29		28
Recent hapA	273	0.875	270	0.870968	272	0.877419	274	0.872611	264	0.871287	267	0.872549	267	0.869707	273	0.875
Recent hapB	9	0.0288462	9	0.0290323	8	0.0258065	9	0.0286624	8	0.0264026	8	0.0261438	9	0.029316	9	0.0288462
CEC3533
	CEC4103		CEC4855		CEC4856		CEC4858		CEC4864		CEC4886		CEC4943		CEC5021
Overlap size (bp)	71097		70944		70792		70997		70708		71019		70910		71529
Ancestral positions	1482		1472		1482		1476		1463		1474		1473		1487
Recent positions	315		308		304		306		304		309		304		304
Shared ancestral	1	0.000674764	3	0.00203804	4	0.00269906	3	0.00203252	3	0.00205058	3	0.00203528	3	0.00203666	4	0.00268998
Shared recent	1	0.000674764	1	0.000679348	1	0.000674764	1	0.000677507	1	0.000683527	1	0.000678426	1	0.000678887	1	0.000672495
Ancestral undefined	4		4		4		4		4		4		4		4
Ancestral hapA	803	0.541835	786	0.533967	795	0.536437	792	0.536585	777	0.5311	785	0.532564	786	0.533605	794	0.533961
Ancestral hapB	674	0.454791	679	0.461277	679	0.458165	677	0.458672	679	0.464115	682	0.462687	680	0.461643	685	0.460659
Recent undefined	39		43		42		43		43		44		40		38
Recent hapA	264	0.838095	252	0.818182	250	0.822368	251	0.820261	248	0.815789	253	0.81877	252	0.828947	254	0.835526
Recent hapB	11	0.0349206	12	0.038961	11	0.0361842	11	0.0359477	12	0.0394737	11	0.0355987	11	0.0361842	11	0.0361842
AVERAGE
	CEC4103		CEC4855		CEC4856		CEC4858		CEC4864		CEC4886		CEC4943		CEC5021
Overlap size (bp)	71097		70944		70792		70997		70708		71019		70910		71529
Ancestral positions	1447.5		1439.5		1445.5		1444.75		1431.5		1443		1440.25		1452.25
Recent positions	279.5		277.25		277.75		277.5		273.75		276.25		275.25		281.75
Shared ancestral	1	0.000690846	3	0.00208406	4	0.00276721	3	0.00207648	3	0.0020957	3	0.002079	3.75	0.00260371	4	0.00275435
Shared recent	1.25	0.00447227	1.5	0.00541028	1.25	0.00450045	1.5	0.00540541	1.5	0.00547945	1.25	0.00452489	1.5	0.00544959	1.5	0.00532387
Ancestral undefined	4		4		4		4		4		4		4		4
Ancestral hapA	771	0.532642	757.25	0.526051	761.25	0.526634	764	0.528811	748.5	0.522878	757.5	0.524948	755.5	0.524562	762.75	0.525219
Ancestral hapB	671.5	0.463903	675.25	0.469086	676.25	0.467831	673.75	0.466344	676	0.472232	678.5	0.470201	677	0.470057	681.5	0.469272
Recent undefined	38.75		40		39.25		39.5		40.25		41.25		39.75		39.25
Recent hapA	228.75	0.818426	224.25	0.808837	226.25	0.814581	225.5	0.812613	220.75	0.806393	222.5	0.80543	222.75	0.809264	229.75	0.815439
Recent hapB	10.75	0.0384615	11.5	0.0414788	11	0.039604	11	0.0396396	11.25	0.0410959	11.25	0.040724	11.25	0.0408719	11.25	0.039929

### Sheet: Group3
Comparing intersection of heterozygous blocks of group1 and LOH of each africana strain (>100bp):
CEC3560
	CEC4103		CEC4855		CEC4856		CEC4858		CEC4864		CEC4886		CEC4943		CEC5021
Overlap size (bp)	47345		47806		47593		47473		47333		47480		47734		47726
Ancestral positions	952		976		972		975		964		980		981		981
Recent positions	182		184		185		178		183		182		185		181
Shared ancestral	3	0.00315126	4	0.00409836	5	0.00514403	4	0.00410256	4	0.00414938	4	0.00408163	5	0.00509684	5	0.00509684
Shared recent	0	0	0	0	0	0	0	0	0	0	0	0	0	0	0	0
Ancestral undefined	5		6		5		5		5		6		6		6
Ancestral hapA	494	0.518908	504	0.516393	511	0.52572	512	0.525128	494	0.512448	506	0.516327	507	0.51682	507	0.51682
Ancestral hapB	450	0.472689	462	0.473361	451	0.463992	454	0.465641	461	0.478216	464	0.473469	463	0.471967	463	0.471967
Recent undefined	49		52		51		50		53		52		51		51
Recent hapA	127	0.697802	125	0.679348	127	0.686486	121	0.679775	123	0.672131	123	0.675824	127	0.686486	123	0.679558
Recent hapB	6	0.032967	7	0.0380435	7	0.0378378	7	0.0393258	7	0.0382514	7	0.0384615	7	0.0378378	7	0.038674
CEC3601
	CEC4103		CEC4855		CEC4856		CEC4858		CEC4864		CEC4886		CEC4943		CEC5021
Overlap size (bp)	47345		47806		47593		47473		47333		47480		47734		47726
Ancestral positions	904		919		924		933		914		923		924		925
Recent positions	177		186		185		181		186		186		191		184
Shared ancestral	3	0.00331858	4	0.00435256	5	0.00541126	4	0.00428725	4	0.00437637	4	0.00433369	5	0.00541126	5	0.00540541
Shared recent	0	0	2	0.0107527	0	0	1	0.00552486	1	0.00537634	0	0	2	0.0104712	1	0.00543478
Ancestral undefined	4		4		4		4		4		4		4		4
Ancestral hapA	476	0.526549	484	0.526659	494	0.534632	501	0.536977	479	0.52407	487	0.527627	489	0.529221	489	0.528649
Ancestral hapB	421	0.465708	427	0.464635	421	0.455628	424	0.454448	427	0.467177	428	0.463705	426	0.461039	427	0.461622
Recent undefined	29		31		31		31		31		31		31		31
Recent hapA	136	0.768362	140	0.752688	141	0.762162	136	0.751381	141	0.758065	142	0.763441	145	0.759162	139	0.755435
Recent hapB	12	0.0677966	13	0.0698925	13	0.0702703	13	0.0718232	13	0.0698925	13	0.0698925	13	0.0680628	13	0.0706522
CEC2021
	CEC4103		CEC4855		CEC4856		CEC4858		CEC4864		CEC4886		CEC4943		CEC5021
Overlap size (bp)	47345		47806		47593		47473		47333		47480		47734		47726
Ancestral positions	929		949		948		953		945		956		956		953
Recent positions	280		265		269		264		268		267		269		266
Shared ancestral	3	0.00322928	4	0.00421496	5	0.00527426	4	0.00419727	4	0.0042328	4	0.0041841	5	0.00523013	5	0.00524659
Shared recent	0	0	0	0	1	0.00371747	1	0.00378788	0	0	0	0	0	0	0	0
Ancestral undefined	3		4		3		3		3		4		4		4
Ancestral hapA	484	0.52099	493	0.519494	501	0.528481	505	0.529906	486	0.514286	498	0.520921	499	0.521967	497	0.521511
Ancestral hapB	439	0.472551	448	0.472076	439	0.46308	441	0.462749	452	0.478307	450	0.470711	448	0.468619	447	0.469045
Recent undefined	41		44		43		43		47		43		44		44
Recent hapA	220	0.785714	203	0.766038	207	0.769517	201	0.761364	203	0.757463	206	0.771536	207	0.769517	204	0.766917
Recent hapB	19	0.0678571	18	0.0679245	18	0.0669145	19	0.0719697	18	0.0671642	18	0.0674157	18	0.0669145	18	0.0676692
CEC3557
	CEC4103		CEC4855		CEC4856		CEC4858		CEC4864		CEC4886		CEC4943		CEC5021
Overlap size (bp)	47345		47806		47593		47473		47333		47480		47734		47726
Ancestral positions	953		969		966		972		963		972		981		971
Recent positions	228		228		232		233		226		239		231		242
Shared ancestral	2	0.00209864	3	0.00309598	4	0.00414079	3	0.00308642	3	0.00311526	3	0.00308642	4	0.00407747	4	0.00411946
Shared recent	0	0	0	0	0	0	0	0	0	0	0	0	0	0	0	0
Ancestral undefined	4		5		4		4		4		5		5		5
Ancestral hapA	511	0.536201	514	0.530444	523	0.541408	529	0.544239	511	0.530633	518	0.532922	525	0.535168	515	0.530381
Ancestral hapB	436	0.457503	447	0.4613	435	0.450311	436	0.44856	445	0.462098	446	0.458848	447	0.455657	447	0.46035
Recent undefined	28		27		27		27		27		27		27		27
Recent hapA	190	0.833333	191	0.837719	195	0.840517	195	0.83691	189	0.836283	202	0.845188	194	0.839827	205	0.847107
Recent hapB	10	0.0438596	10	0.0438596	10	0.0431034	11	0.0472103	10	0.0442478	10	0.041841	10	0.04329	10	0.0413223
AVERAGE
	CEC4103		CEC4855		CEC4856		CEC4858		CEC4864		CEC4886		CEC4943		CEC5021
Overlap size (bp)	47345		47806		47593		47473		47333		47480		47734		47726
Ancestral positions	934.5		953.25		952.5		958.25		946.5		957.75		960.5		957.5
Recent positions	216.75		215.75		217.75		214		215.75		218.5		219		218.25
Shared ancestral	2.75	0.00294275	3.75	0.00393391	4.75	0.00498688	3.75	0.00391338	3.75	0.00396197	3.75	0.00391543	4.75	0.00494534	4.75	0.00496084
Shared recent	0	0	0.5	0.0023175	0.25	0.00114811	0.5	0.00233645	0.25	0.00115875	0	0	0.5	0.00228311	0.25	0.00114548
Ancestral undefined	4		4.75		4		4		4		4.75		4.75		4.75
Ancestral hapA	491.25	0.525682	498.75	0.52321	507.25	0.532546	511.75	0.534046	492.5	0.520338	502.25	0.524406	505	0.525768	502	0.524282
Ancestral hapB	436.5	0.467095	446	0.467873	436.5	0.458268	438.75	0.457866	446.25	0.471474	447	0.466719	446	0.464341	446	0.465796
Recent undefined	36.75		38.5		38		37.75		39.5		38.25		38.25		38.25
Recent hapA	168.25	0.77624	164.75	0.763615	167.5	0.769231	163.25	0.76285	164	0.760139	168.25	0.770023	168.25	0.768265	167.75	0.768614
Recent hapB	11.75	0.0542099	12	0.0556199	12	0.0551091	12.5	0.0584112	12	0.0556199	12	0.0549199	12	0.0547945	12	0.0549828
